# RD-OMICS: An Integrative Multi-Omics Data Inventory in Rare Diseases

**DOI:** 10.64898/2026.06.29.735296

**Authors:** Huanfei Wang, Shixue Sun, Ewy A. Mathé, Qian Zhu

## Abstract

Rare diseases (RD) impact over 30 million individuals in the United States, yet fewer than 5% of the identified conditions have FDA-approved treatments. Progress in RD research is hindered by small patient cohorts, biological heterogeneity, and the fragmented, inconsistently annotated publicly available omics data, which limits integrative analysis and translational discovery.

Here, we present RD-OMICS, a data inventory with integrated and structured RD omics data from Gene Expression Omnibus (GEO), in the form of a knowledge graph. We developed a metadata harmonization pipeline that combines rule-based mapping and large language model (LLM)-assisted semantic categorization. The graph-based data model was defined to integrate different types of data including disease conditions, experiments, samples, platforms, projects, and publications into a centralized inventory graph.

In this preliminary study, 11,049 GEO series for 126 rare diseases were processed and integrated into RD-OMICS, which includes 375,930 individual biospecimen samples, 1,578 sequencing and array platforms, 10,938 biological projects. Case studies demonstrate the use of RD-OMICS in supporting rare disease research, omics cohort construction, and transcriptome-based drug repurposing for amyotrophic lateral sclerosis (ALS).

RD-OMICS provides a scalable foundation for transforming fragmented omics data into a structured, harmonized and interoperable resource, facilitating therapeutic development and other translational discoveries in rare diseases.
