## Supplementary material for "RD-OMICS: An Integrative Multi-Omics Data Inventory in Rare Diseases": RD_List.xlsx

### Sheet: Sheet1
GARD_ID	GARD_Disease	Series_Count
GARD:21259	Disease related to transplantation; disease related to transplantation	0
GARD:24458	Brachial neuritis; brachial neuritis; neuritis of brachial nerve plexus; brachial nerve plexus neuritis; parsonage-Aldren-Turner syndrome; brachial plexus neuritis	0
GARD:4647	Complex regional pain syndrome; Complex regional pain syndromes; complex regional pain syndrome; Síndrome de dolor regional complejo	3
GARD:17933	Squamous cell carcinoma of lip; lip scc; scc of the Lip; scc of Lip; squamous cell carcinoma of the Lip; lip squamous cell carcinoma; squamous cell carcinoma of lip	3
GARD:24276	Respiratory tuberculosis; lung tuberculosis; lung TB; pulmonary TB; pulmonary tuberculosis	93
GARD:7058	Localized scleroderma; circumscribed scleroderma; localised scleroderma (disorder) [ambiguous]; localized morphoea; localised fibrosing scleroderma; localised morphea; localized scleroderma (disorder) [ambiguous]; morphea; localised morphoea; localized fibrosing scleroderma; localized morphea; localized scleroderma; Esclerodermia localizada	98
GARD:9615	Temporal arteritis; Horton disease; giant cell arteritis; inflammation of temporal artery; temporal artery inflammation; Horton's disease; temporal arteritis; Enfermedad de Horton; Arteritis temporal	14
GARD:8614	Sickle cell-hemoglobin SS disease; Sickle cell-hemoglobin C disease; haemoglobin SC disease; Hb SC disease; Hemoglobin S disease without crisis; hemoglobin SC disease; sickle-cell/Hb-C disease without crisis; sickling disorder due to Haemoglobin S; drepanocytosis; Haemoglobin S disease without crisis; Hb-S/Hb-C disease; Hb-SS disease without crisis; sickle cell disease; sickling disorder due to H…	119
GARD:7122	Myasthenia gravis; acquired myasthenia; autoimmune myasthenia gravis; myasthenia gravis; Miastenia adquirida; Miastenia gravis; Miastenia autoinmune; Miastenia grave	19
GARD:16928	Complex regional pain syndrome of lower limb; Complex regional pain syndrome of upper limb; Complex regional pain syndrome, type II, lower limb; Complex regional pain syndrome, type II, upper limb; Complex regional pain syndrome I; Algodystrophy; reflex neurovascular dystrophy; CRPS I; reflex sympathetic dystrophy syndrome; reflex sympathetic dystrophy; complex regional pain syndrome type 1; Algo…	3
GARD:20951	Spina bifida; spina bifida occulta (disease); closed spinal dysraphism; spina bifida occulta; spina bifida aperta; total spina bifida aperta; thoracolumbosacral spina bifida aperta; lumbosacral spina bifida aperta; cervical spina bifida aperta cervicothoracic spina bifida aperta; upper thoracic spina bifida aperta; meningomyelocele; spina bifida cystica; total spina bifida cystica; acrocephalopol…	22
GARD:21879	Empyema of pleura; Empyema with fistula; pleural empyema (disease); empyema of pleura; abscess of pleural cavity; pleural empyema; Empiema pleural	2
GARD:6233	Cystic fibrosis; Cystic fibrosis of the lung; cystic fibrosis lung disease, modifier of; mucoviscidosis; pseudomonas aeruginosa, susceptibility to chronic infection by, in cystic fibrosis; cystic fibrosis; Mucoviscidosis; Fibrosis quística	354
GARD:2356	Follicular non-Hodgkin's lymphoma; Follicular non-Hodgkin's lymphoma, small cleaved cell (clinical); Follicular non-Hodgkin's lymphoma, large cell (clinical); follicular centre cell lymphoma; follicular non-Hodgkin's lymphoma; follicle centre lymphoma; follicular center cell lymphoma; follicular non-Hodgkin lymphoma; lymphoma, follicular, malignant; follicle center lymphoma; lymphoma, follicular …	227
GARD:20333	Endophthalmitis; endophthalmitis; Endoftalmitis	4
GARD:6102	Chronic inflammatory demyelinating polyradiculoneuropathy; chronic relapsing polyneuropathy; chronic inflammatory demyelinating polyneuropathy; chronic inflammatory demyelinating polyradiculoneuropathy	3
GARD:24125	Purulent endophthalmitis; purulent endophthalmitis	0
GARD:5699	Rheumatic fever; RHF - rheumatic fever; acute rheumatic fever; rheumatic fever; Fiebre reumática aguda; Fiebre reumática	8
GARD:4386	Pneumocystosis; pneumocystis pneumonia; pneumocystosis pneumonia; pulmonary pneumocystosis; Pneumocystis; Pneumocystis carinii pneumonia; Pneumocystis jirovecii pneumonia; pneumocystosis; Neumocistosis	38
GARD:8737	Idiopathic hypersomnia; primary hypersomnia; idiopathic hypersomnia; Somnolencia excesiva idiopática; Hipersomnia idiopática	0
GARD:5728	Actinomycotic infection; Actinomyces infection; actinomycotic mycetema; Madura foot due to Actinomadura; actinomycotic madura foot; actinomycotic mycetoma of foot; actinomycosis; Actinomicosis	3
GARD:16642	Graft versus host disease; Chronic graft-versus-host disease; Acute graft-versus-host disease; diseases, graft-versus-host; diseases, graft-vs-host; graft vs host disease; runt disease; disease, graft-vs-host; disease, graft-versus-host; graft vs. host disease; graft-versus-host disease; graft-versus-host-disease; graft-vs-host disease; graft versus host disease; Enfermedad de injerto versus hués…	258
GARD:10794	Paroxysmal hemicrania; Chronic paroxysmal hemicrania; paroxysmal hemicrania; Hemicrania paroxística	0
GARD:9525	Infection by Coccidioides immitis; Acute pulmonary coccidioidomycosis; primary extrapulmonary coccidioidomycosis; Valley fever; Coccidioides immitis caused disease; Coccidioides immitis disease; Coccidioides infection; desert fever; desert rheumatism; San Joaquin valley fever; California disease; Coccidioides immitis infectious disease; coccidioidomycosis; Coccidioidomicosis	24
GARD:7425	Polymyositis; polymyositis; Polimiositis	37
GARD:6682	Congenital hydrocephalus; congenital hydrocephalus; Hidrocefalia congénita	48
GARD:7459	Primary biliary cholangitis; primary Bilary cirrhosis (PBC); biliary liver cirrhosis; chronic non-suppurative destructive cholangitis; Hanot syndrome; cholestatic cirrhosis; chronic nonsuppurative destructive cholangitis; primary biliary cirrhosis; primary biliary cholangitis; Colangitis biliar primaria	38
GARD:2734	5,10-Methylenetetrahydrofolate reductase deficiency; MTHFR deficiency; methylene tetrahydrofolate reductase deficiency; homocystinuria due to methylene tetrahydrofolate reductase deficiency; Homocistinuria por deficiencia de metilentetrahidrofolato reductasa	5
GARD:24456	Acute bacterial endocarditis; Bacteria caused endocarditis (disease); Bacteria endocarditis (disease); bacterial endocarditis (disease); bacterial endocarditis	19
GARD:24510	Subacute bacterial endocarditis; endocarditis lenta; Subacute endocarditis, lenta; SBE - Subacute bacterial endocarditis; subacute bacterial endocarditis	0
GARD:10413	Autosomal dominant polycystic kidney disease; polycystic kidney disease, autosomal dominant; autosomal dominant polycystic kidney disease; Enfermedad renal poliquística autosómica dominante	72
GARD:21853	Postpartum psychosis; puerperal psychosis; postpartum psychosis; Psicosis puerperal; Psicosis posparto	1
GARD:19727	Complex regional pain syndrome, type II; causalgia; CRPS II; Complex regional pain syndrome II; Complex regional pain syndrome, type II; complex regional pain syndrome type 2; Causalgia; Síndrome de dolor regional complejo tipo 2	1
GARD:10522	congenital cataract; congenital cataract-progressive muscular hypotonia-deafness-developmental delay syndrome; myopathy, mitochondrial progressive, with congenital cataract and developmental delay; congenital cataract-progressive muscular hypotonia-hearing loss-developmental delay syndrome; Síndrome de catarata congénita-hipotonía muscular progresiva-sordera-retraso del desarrollo; Síndrome de ca…	11
GARD:7880	Granulomatosis with polyangiitis; Wegener's syndrome; granulomatosis - Wegener's; pauci-immune glomerulonephritis associated with granulomatosis with polyangiitis; Wegener granulomatosis; necrotizing respiratory granulomatosis; Wegener's granulomatosis; granulomatosis with polyangiitis; Granulomatosis con poliangeítis	8
GARD:18900	Radiation proctitis; Proctitis; radiation proctitis; Proctitis por radiación	12
GARD:10768	Hemiplegic migraine; hemiplegic migraine; familial hemiplegic migraine; sporadic hemiplegic migraine; Migraña hemipléjica familiar o esporádica	2
GARD:19876	Vulval intraepithelial neoplasia (VIN); squamous vulvar intraepithelial neoplasia; intraepithelial neoplasia of the vulva; intraepithelial neoplasia of vulva; vulval intraepithelial neoplasia; vulva intraepithelial neoplasia; vulvar intraepithelial tumor; vulvar intraepithelial tumour; vulvar intraepithelial neoplasia; Neoplasia vulvar intraepitelial	2
GARD:18786	Congenital stenosis of aortic valve; congenital aortic valve stenosis; Estenosis aórtica valvular del niño	0
GARD:19913	Acute transverse myelitis; acute transverse myelitis; Mielitis transversa aguda	7
GARD:17137	Clonic hemifacial spasm; facial hemispasm; focal myoclonus of face; clonic hemifacial spasm	0
GARD:2027	Primary torsion dystonia; early onset primary dystonia; early onset torsion dystonia; early-onset generalized torsion dystonia; idiopathic dystonia; torsion dystonia type 1; early-onset generalised torsion dystonia; dystonia musculorum deformans; early-onset primary dystonia; Oppenheim dystonia; Oppenheim's dystonia; dystonia-1, torsion; DYT-TOR1A; early-onset torsion dystonia; early-onset genera…	8
GARD:16529	Classical Hodgkin lymphoma; classic Hodgkin disease; classical Hodgkin's lymphoma; classical Hodgkin lymphoma; classic hodgkin lymphoma; Enfermedad de Hodgkin clásica; Linfoma de Hodgkin clásico	66
GARD:25912	Idiopathic familial dystonia; hereditary idiopathic torsion dystonia; familial Idiopathic dystonia; idiopathic familial dystonia; familial idiopathic torsion dystonia	41
GARD:20510	Ileal pouchitis; pouchitis; Pouchitis	10
GARD:5693	Reactive arthritis triad; arthritis urethritica; Fiessinger Leroy Reiter syndrome; Fiessinger-Leroy disease; Reiter disease; Reiter syndrome; Reiter's syndrome; Fiessinger-Leroy-Reiter syndrome; polyarthritis enterica; post-bacterial arthropathy; postdysenteric arthropathy; Reiter's disease; venereal arthritis; reactive arthritis; Enfermedad de Reiter; Artritis venérea; Poliarteritis entérica; Ar…	10
GARD:3247	Lichen planopilaris; lichen planus follicularis; follicular lichen planus; lichen follicularis; lichen planopilaris; Liquen plano pilaris; Liquen folicular; Liquen folicular plano; Liquen plano pilar	34
GARD:7079	Multiple system atrophy; multisystem atrophy; Shy-Drager syndrome; multiple system atrophy; Atrofia multisistémica	23
GARD:8204	Immunoglobulin A vasculitis; IgA vasculitis; purpura, autoimmune; autoimmune purpura; Schoenlein-Henoch purpura; anaphylactoid purpura; Henoch-Scholein purpura; Henoch-Schonlein purpura; purpura rheumatica; allergic purpura; Henoch-Schoenlein purpura; rheumatoid purpura; immunoglobulin a vasculitis; Púrpura reumatoide; Púrpura de Henoch-Schönlein; Púrpura reumática; Púrpura anafilactoide; Vasculi…	3
GARD:19879	Herpes simplex stromal keratitis; stromal keratitis	0
GARD:16623	Congenital stenosis of pulmonary valve; congenital pulmonary valve stenosis; Estenosis congénita de válvula pulmonar	0
GARD:6591	Hereditary factor VIII deficiency disease; congenital factor VIII disorder; haemophilia a, X-linked recessive; hemophilia a, X-linked recessive; factor VIII deficiency; haemophilia type a; hereditary Factor VIII deficiency disease; hemophilia type a; hereditary Factor VIII deficiency; Subhemophilia; hemophilia a; Deficiencia congénita de factor VIII; Deficiencia congénita de FVIII; Deficiencia co…	28
GARD:7866	Neurofibromatosis type 1; Nf1-Microdeletion syndrome; neurofibromatosis 1; neurofibromatosis type i; neurofibromatosis, type 1; nonmosaic neurofibromatosis type 1; nonmosaic NF1; peripheral neurofibromatosis; neurofibromatosis type 1; Enfermedad de Von Recklinghausen; Neurofibromatosis 1; Neurofibromatosis tipo 1	63
GARD:9237	Severe acute respiratory syndrome; SARS coronavirus caused disease; SARS coronavirus disease; acute respiratory coronavirus infection; SARS-CoV infection; SARS coronavirus infectious disease; severe acute respiratory syndrome; Síndrome respiratorio agudo grave	1313
GARD:21939	Poisoning due to scorpion venom; poisoning caused by scorpion venom; poisoning due to scorpion venom; toxic effect of venom of scorpion; scorpion envenomation; Envenenamiento por escorpión	0
GARD:20568	Anorectal fistula; anorectal fistula; anal fistula (disease); anal fistula; Fístula anal	3
GARD:16535	Marfan's syndrome; Marfan syndrome type 1; Marfan's syndrome; Marfan syndrome, type 1; Marfan syndrome	32
GARD:9749	Limited systemic sclerosis; SSC without skin involvement; systemic sclerosis sine scleroderma; systemic sclerosis without skin involvement; limited systemic sclerosis; Esclerosis sistémica sin afectación de la piel; Esclerosis sistémica limitada	980
GARD:25139	Systemic sclerosis with limited cutaneous involvement; limited cutaneous Systemic Scleroderma; limited cutaneous Systemic sclerosis; calcinosis-Raynaud phenomenon-esophageal involvement-sclerodactyly-telangiectasia syndrome; CREST syndrome	973
GARD:20176	Congenital duplication of uterus; Bicervical bicornuate uterus; didelphys uterus; Útero bicorne bicervical; Útero didelfo	0
GARD:7827	Primary tuberculosis; tuberculosis disease; tuberculosis; Tuberculosis	1204
GARD:20599	Drug-induced lupus erythematosus; drug induced lupus; drug induced lupus erythematosus; drug-induced lupus; drug-induced lupus erythematosus; Lupus eritematoso inducido por medicamentos; Lupus eritematoso inducido por fármacos	1
GARD:6485	Extranodal marginal zone B-cell lymphoma of mucosa-associated lymphoid tissue (MALT-lymphoma); lymphoma, MALT, somatic; MALToma; Extranodal marginal zone B-cell lymphoma; MALT-lymphoma; mucosa-associated lymphatic tissue lymphoma; Extranodal marginal zone B-cell lymphoma of mucosa-associated lymphoid tissue; Extranodal marginal zone B-cell lymphoma of mucosa-associated lymphoid tissue (MALT-lymph…	35
GARD:19039	Solitary bone cyst; unicameral bone cyst; solitary cyst; bone cyst; cyst of the bone; simple bone cyst; cyst of bone; solitary bone cyst; Quiste óseo unicameral; Quistes óseos unicamerales; Quiste óseo solitario	18
GARD:7360	Polyarteritis nodosa; classic polyarteritis nodosa; classical polyarteritis nodosa; panarteritis nodosa; periarteritis nodosa; Küssmaul-Maier disease; polyarteritis nodosa; Periarteritis nodosa; Enfermedad de Küssmaul-Maier; Poliarteritis nodosa	1
GARD:5994	Carcinoid syndrome; malignant carcinoid syndrome; carcinoid syndrome; Síndrome carcinoide maligno; Síndrome carcinoide	2
GARD:25873	Acute radiation pneumonitis; radiation pneumonitis	10
GARD:18819	Scarlet fever; staphylococcal scarlet fever; Escarlatina estafilocócica	7
GARD:871	Beta thalassemia; beta thalassemia	67
GARD:19591	Hodgkin's disease, nodular sclerosis (clinical); Hodgkin's disease, nodular sclerosis NOS (morphologic abnormality); Hodgkin's nodular sclerosis; nodular sclerosis Classic Hodgkin lymphoma; nodular sclerosis Hodgkin lymphoma; nodular sclerosis Hodgkin's lymphoma; Hodgkin lymphoma, nodular sclerosis; Hodgkin's disease nodular sclerosis; Hodgkin's disease, nodular sclerosis of unspecified site; cla…	1
GARD:6267	Neuromyelitis optica; Neuromyelitis Optica Spectrum Disorder; Devic disease; Devic's disease; Devic's syndrome; neuromyelitis optica; Enfermedad de Devic	7
GARD:24273	Carcinoid tumor of lung; carcinoid tumor of lung; carcinoid tumor of the lung; carcinoid tumour of lung; carcinoid tumour of the lung; lung carcinoid tumour (disease); pulmonary carcinoid tumor; carcinoid tumor (disease) of lung; pulmonary carcinoid tumour; carcinoid tumour (disease) of lung; lung carcinoid tumor (disease); lung carcinoid tumor	6
GARD:25368	Kaposi's sarcoma (clinical); classic Kaposi's sarcoma; Kaposi sarcoma, classic; Kaposi sarcoma classical type; Kaposi's sarcoma, classical type; classic Kaposi sarcoma	0
GARD:24190	Neuroendocrine neoplasm of lung; lung neuroendocrine tumour; pulmonary neuroendocrine neoplasm; lung neuroendocrine tumor; neuroendocrine neoplasm of the lung; lung NET; neuroendocrine neoplasm of lung; lung neuroendocrine neoplasm	6
GARD:9732	Epithelial basement membrane dystrophy; anterior basement membrane dystrophy; Cogan corneal dystrophy; microcystic corneal dystrophy; Cogan microcystic epithelial dystrophy; Map-dot-fingerprint dystrophy; epithelial basement membrane dystrophy; Distrofia de la membrana basal epitelial	0
GARD:22992	Cardiac sarcoidosis; sarcoidosis of heart; heart sarcoidosis; cardiac sarcoidosis	2
GARD:21868	Primary sclerosing cholangitis; primary sclerosing cholangitis (PSC); Primary sclerosing cholangitis; sclerosing cholangitis (disease); fibrosing cholangitis; sclerosing cholangitis; Colangitis esclerosante	46
GARD:24444	Cutaneous sarcoidosis; zone of skin sarcoidosis; cutaneous sarcoidosis; cutaneous sarcoid; sarcoidosis of zone of skin; skin sarcoidosis	8
GARD:6218	Cryptococcosis; Cryptococcal infection; Cryptococcus neoformans caused disease; Cryptococcus neoformans disease; European cryptococcosis; torulosis; Busse-Buschke's disease; Cryptococcus neoformans infectious disease; torula; cryptococcosis; Criptococosis	213
GARD:20204	Primary malignant neoplasm of fallopian tube; malignant fallopian tube neoplasm; malignant tumor of the fallopian tube; malignant tumour of the fallopian tube; tubal cancer; cancer of fallopian tubes; fallopian tube malignant tumor; malignant neoplasm of uterine tube; malignant tubal tumor; malignant tubal tumour; malignant tumor of fallopian tube; neoplasm, fallopian tube, malignant; malignant f…	19
GARD:16829	Alpha thalassemia; hemoglobin H disease related to triallelic variation in HBA1 and HBA2; haemoglobin H disease, deletional and nondeletional; HBA2 digenic triallelic hemoglobin H disease; HbH disease; hemoglobin h disease, deletional; alpha thalassemia, hemoglobin H type; alpha-thalassemia intermedia; haemoglobin h disease, deletional; hemoglobin H disease caused by triallelic variation in HBA1;…	27
GARD:12820	Pustular psoriasis of palms and soles; acropustulosis; localised pustular psoriasis; palmoplantar pustulosis; pustulosis of palm and sole; localized pustular psoriasis; pustular psoriasis of the palms and/or soles; pustulosis palmaris et plantaris; Psoriasis pustulosa localizada; Pustulosis palmoplantar; Pustulosis palmar y plantar	539
GARD:6969	Mantle cell lymphoma; classical mantle cell lymphoma; mantle zone lymphoma; mantle cell lymphoma; Linfoma de la zona del manto; Linfoma de células del manto	184
GARD:848	Behcet's syndrome; Morbus Behçet's syndrome; silk road disease; triple symptom complex; Behçet disease; Behçet-Adamantiades syndrome; Adamantiades-Behcet disease; Behçet's syndrome; Bechet syndrome; Behcet syndrome; Behcet's syndrome; Behet's syndrome; Behçet syndrome; Behcet disease	12
GARD:2092	Human ehrlichiosis; human ehrlichiosis; ehrlichiosis; Erliquiosis	5
GARD:24072	Acute rheumatic heart disease; active rheumatic fever with myocarditis; acute rheumatic carditis; acute rheumatic myocarditis (disorder) [ambiguous]; rheumatic fever with myocarditis; rheumatoid myocarditis; acute rheumatic myocarditis; rheumatic degeneration of myocardium; rheumatic myocarditis	0
GARD:7700	Stevens-Johnson syndrome; Stevens Johnson syndrome; Dermatostomatitis, Stevens Johnson type; Stevens-Johnson syndrome; Síndrome de Stevens-Johnson	4
GARD:10263	Hydatidiform mole, benign; hydatid mole; molar pregnancy; hydatidiform mole; Mola hidatiforme	31
GARD:5972	Bullous pemphigoid; bullous pemphigoid; Penfigoide bulloso; Penfigoide ampolloso	12
GARD:7413	Acute poliomyelitis; acute poliomyelitis; poliomyelitis; Poliomielitis	17
GARD:8598	Gastrointestinal stromal tumor of stomach; gastrointestinal stromal neoplasm; gastrointestinal stromal tumors; gastrointestinal stromal tumour (gist); gastrointestinal stromal sarcoma; gastrointestinal stromal tumor, familial, isolated cases; gastrointestinal stromal tumor, isolated cases; gastrointestinal stromal tumor (gist); stromal tumor of gastrointestinal tract; stromal tumour of gastrointe…	161
GARD:22419	Legionella infection; Legionella infection; Legionnaires disease; legionellosis	27
GARD:24237	Legionella pneumonia; infection by Legionella pneumophilia; legionnaire's disease; Legionella; Legionella pneumonia; legionnaires' disease	69
GARD:3931	Juvenile seronegative polyarthritis; juvenile rheumatoid factor-negative polyarthritis; polyarthritis without rheumatoid factor; rheumatoid factor-negative JIA; rheumatoid factor-negative juvenile idiopathic arthritis; AIJ poliarticular factor reumatoide negativo; Poliartritis juvenil sin factor reumatoide; Poliartritis juvenil factor reumatoide negativo	0
GARD:24215	Malaria; hemoglobinuric, malaria; Black water fever; malarial hemoglobinuria; blackwater fever	683
GARD:24132	Cutaneous actinomycosis; actinomycosis, chronic; chronic actinomycosis; chronic canaliculitis	0
GARD:10075	Dermatitis herpetiformis; Duhring's disease; Durhing-Brocq disease; dermatosis herpetiformis; dermatitis herpetiformis; Enfermedad de Durhing-Brocq; Dermatitis herpetiforme	0
GARD:7759	Thoracic outlet syndrome; thoracic outlet compression syndrome; TOS - thoracic outlet syndrome; thoracic outlet syndrome; Síndrome de la salida torácica	0
GARD:25137	Hodgkin lymphoma, nodular lymphocyte predominance (clinical); adult NLPHD; adult nodular lymphocyte predominant Hodgkin's lymphoma; adult nodular lymphocyte predominant Hodgkin's disease; adult nodular lymphocyte predominant Hodgkin lymphoma	0
GARD:10280	Klippel-Feil sequence; Klippel-Feil Sequence; Klippel-Feil syndrome	2
GARD:8692	Pertussis; Bordetella pertussis disease; Bordetella pertussis infection; Bordetella pertussis caused disease; WC - whooping cough; whooping cough; Bordetella pertussis infectious disease; pertussis	156
GARD:21716	Viral hepatitis D; delta hepatitis; Hepatitis D; Hepatitis D virus; hepatitis delta; hepatitis type D; Hepatitis delta virus caused hepatitis; Hepatitis delta virus hepatitis; hepatitis D virus infection	12
GARD:25357	Tuberculosis of skin and subcutaneous tissue; tuberculosis of skin; cutaneous tuberculosis	0
GARD:20195	Accessory breast; polymastia; accessory breasts; supernumerary breasts; Mamas accesorias; Polimastia; Mamas supernumerarias	0
GARD:5897	CLN3 neuronal ceroid lipofuscinosis; ceroid lipofuscinosis, neuronal, type 3; neuronal ceroid lipofuscinosis type 3; Juvenile CLN3 Disease; neuronal ceroid lipofuscinosis caused by mutation in CLN3; neuronal ceroid lipofuscinosis 3	0
GARD:20507	Niemann-Pick disease type C, classic form; Niemann-Pick disease type C, juvenile neurologic onset; Enfermedad de Niemann-Pick tipo C, forma clásica; Enfermedad de Niemann-Pick tipo C, forma neurológica juvenil	0
GARD:7468	progressive multifocal leukoencephalitis; progressive multifocal leukoencephalopathy; Leucoencefalitis multifocal progresiva; Leucoencefalopatía multifocal progresiva	3
GARD:18705	Scleroderma skin fibrosis; scleroderma (disease); dermatosclerosis; scleroderma; Esclerodermia	1203
GARD:5575	Prader Willi-syndrome; Prader Willi syndrome; Prader-Labhart-Willi syndrome; Prader-Willi-Labhart syndrome; Willi-Prader syndrome; prader-willi syndrome; Síndrome de Willi-Prader; Síndrome de Prader-Labhart-Willi; Síndrome de Prader-Willi	37
GARD:2257	Autosomal dominant partial epilepsy with auditory features; partial epilepsy with auditory aura; ADPEAF; autosomal dominant lateral temporal lobe epilepsy; partial epilepsy with auditory features; autosomal dominant epilepsy with auditory features; Epilepsia parcial con aura auditiva; Epilepsia lateral del lóbulo temporal, autosómica dominante; ADPEAF; Epilepsia parcial con características auditi…	0
GARD:12798	Early-onset, autosomal dominant Alzheimer disease; early-onset familial autosomal dominant Alzheimer disease; early-onset autosomal dominant alzheimer disease; Enfermedad de Alzheimer familiar de inicio precoz autosómica dominante; Enfermedad de Alzheimer de inicio precoz autosómica dominante	0
GARD:2167	Epilepsy progressive myoclonic type 3; progressive myoclonus epilepsy type 3; epilepsy, progressive myoclonic 3; KCTD7 progressive myoclonic epilepsy; PME type 3; progressive myoclonic epilepsy caused by mutation in KCTD7; progressive myoclonic epilepsy due to KCTD7 deficiency; progressive myoclonic epilepsy type 3; Epilepsia progresiva con mioclonías tipo 3; Epilepsia mioclónica progresiva por d…	0
GARD:5786	Amyotrophic lateral sclerosis; Lou Gehrig disease; Charcot disease; motor neuron disease, bulbar; Lou Gehrig's disease; amyotrophic lateral sclerosis; Esclerosis lateral amiotrófica	477
GARD:12860	Ataxia with Oculomotor Apraxia Type 2; ataxia-oculomotor apraxia 2; SCAN 2; spinocerebellar ataxia, autosomal recessive type 1; ataxia with oculomotor apraxia type 2; ataxia-ocular apraxia 2; ataxia-oculomotor apraxia type 2; spinocerebellar ataxia with axonal neuropathy type 2; spinocerebellar ataxia, autosomal recessive 1; spinocerebellar ataxia, autosomal recessive, with axonal neuropathy 2; A…	21
GARD:12551	Congenital mirror movement disorder; familial congenital controlateral synkinesia; hereditary congenital controlateral synkinesia; hereditary congenital mirror movements; isolated congenital mirror movements; isolated congenital controlateral synkinesia; familial congenital mirror movements; Movimientos en espejo congénitos hereditarios; Sincinesia contralateral congénita familiar; Sincinesia con…	0
GARD:4694	Atypical Rett syndrome; atypical RTT; Rett syndrome variant; atypical rett syndrome; Variante del síndrome de Rett; RTT atípico; Síndrome de Rett atípico	2
GARD:7139	Myoclonus-dystonia; dystonia with myoclonus; myoclonic dystonia; hereditary essential myoclonus; DYT-SGCE; myoclonus-dystonia syndrome; Síndrome de distonía-mioclonía	0
GARD:10792	Semantic dementia; dementia, frontotemporal; semantic primary progressive aphasia; dementia, frontotemporal; semantic variant PPA; semantic dementia; Afasia primaria progresiva semántica; APP semántica; Demencia semántica	4
GARD:10793	Progressive non-fluent aphasia; non-fluent variant PPA; Agramatic variant of PPA; Primary Progressive Nonfluent aphasia; Agramatic variant of primary progressive aphasia; progressive non-fluent aphasia; Variante agramatical de APP; Variante agramátical de la afasia progresiva primaria; PPA variante no fluida; APP variante no fluente; Afasia progresiva no fluente	0
GARD:4485	Juvenile primary lateral sclerosis; juvenile PLS; juvenile primary lateral sclerosis; ELP juvenil; PLS juvenil; Esclerosis lateral primaria juvenil	0
GARD:10453	Perry syndrome; parkinsonism with alveolar hypoventilation and mental depression; Perry syndrome; Parkinsonismo con hipoventilación alveolar y depresión mental; Síndrome de Perry	1
GARD:7193	Neurofibromatosis type 2; full NF2; neurofibromatosis 2; nonmosaic NF2-related schwannomatosis; central neurofibromatosis; full neurofibromatosis type 2; NF2-related schwannomatosis; bilateral acoustic neurofibromatosis; nonmosaic neurofibromatosis type 2; neurofibromatosis type 2	22
GARD:10475	Spinocerebellar ataxia 11; spinocerebellar ataxia type 11; Ataxia espinocerebelosa tipo 11	0
GARD:10138	DYT-TUBB4A; torsion dystonia type 4; whispering dysphonia; hereditary whispering dysphonia; torsion dystonia 4	0
GARD:10474	Spinocerebellar ataxia 10; spinocerebellar ataxia type 10; Ataxia espinocerebelosa tipo 10	0
GARD:9590	Spastic paraplegia 10; hereditary spastic paraplegia caused by mutation in KIF5A; hereditary spastic paraplegia type 10; KIF5A hereditary spastic paraplegia; autosomal dominant spastic paraplegia type 10; autosomal dominant spastic paraplegia 10; hereditary spastic paraplegia 10; Paraplejía espástica autosómica dominante tipo 10	0
GARD:8214	Lafora disease; epilepsy, progressive myoclonic 2A (Lafora); progressive myoclonus epilepsy type 2; epilepsy, progressive myoclonic 2B (Lafora); Lafora's disease; myoclonic epilepsy of Lafora; PME type 2; Lafora progressive myoclonic epilepsy; progressive myoclonic epilepsy type 2; Lafora disease; Epilepsia mioclónica progresiva tipo 2; Epilepsia progresiva con mioclonías tipo 2; EMP tipo 2; Enfe…	0
GARD:3876	Unverricht-Lundborg disease; epilepsy, progressive myoclonic 1A (Unverricht and Lundborg); Unverricht-Lundborg disease; progressive myoclonic epilepsy type 1; PME type 1; Unverricht's disease; progressive myoclonus epilepsy type 1; Unverricht - Lundborg disease; Unverricht-Lundborg syndrome; Epilepsia progresiva con mioclonías tipo 1; Enfermedad de Unverricht-Lundborg; EMP tipo 1	0
GARD:10587	Autosomal dominant leukodystrophy with autonomic disease; adult-onset autosomal dominant leukodystrophy; leukodystrophy, adult-onset, autosomal dominant; late-onset type Pelizaeus-Merzbacher disease; adult-onset autosomal dominant demyelinating leukodystrophy; Leucodistrofia desmielinizante autosómica dominante de inicio en el adulto	1
GARD:9963	Spinocerebellar ataxia 27; spinocerebellar ataxia type 27; Ataxia espinocerebelosa tipo 27	0
GARD:12367	Spinocerebellar ataxia 36; Asidan; spinocerebellar ataxia type 36; Asidan; Ataxia espinocerebelosa tipo 36	0
GARD:9175	Pallidopyramidal syndrome; autosomal recessive early-onset Parkinson disease 15; autosomal recessive early-onset Parkinson disease type 15; pallidopyramidal syndrome; Parkinson disease 15, autosomal recessive; parkinsonian-pyramidal syndrome; Síndrome palidopiramidal; Síndrome parkinsoniano piramidal	0
GARD:12525	X-linked complicated spastic paraplegia type 1; X-linked complicated spastic paraplegia type 1; Paraplejía espástica complicada tipo 1 ligada al cromosoma X; Paraparesia espástica complicada tipo 1 ligada al cromosoma X	0
GARD:10541	Paroxysmal exertion-induced dyskinesia; childhood onset GLUT1 deficiency syndrome type 2; PxMD-SLC2A1; dystonia 18; GLUT1 deficiency syndrome type 2; GLUT1 deficiency syndrome 2, childhood onset; paroxysmal exercise-induced dystonia; childhood onset GLUT1 deficiency syndrome 2; Distonía 18	0
GARD:9867	Spinocerebellar ataxia 14; spinocerebellar ataxia type 14; Ataxia espinocerebelosa tipo 14	0
GARD:1049	CADASIL; autosomal dominant cerebral arteriopathy with subcortical infarcts and leukoencephalopathy type 1; CADASIL syndrome; cerebral arteriopathy with subcortical infarcts and leukoencephalopathy 1; CADASIL; CADASIL1; dementia, hereditary multi-infarct type; hereditary multi-infarct dementia; CADASIL 1; CADASIL type 1; cerebral arteriopathy, autosomal dominant, with subcortical infarcts and leu…	3
GARD:12371	Spinocerebellar ataxia 40; spinocerebellar ataxia type 40; Ataxia espinocerebelosa tipo 40	0
GARD:4228	Parsonage Turner syndrome; immune brachial plexus neuropathy; mononeuritis multiplex with brachial predilection; acute brachial plexus neuritis; neuralgic shoulder amyotrophy; Parsonage Turner Syndrome; neuralgic amyotrophy; Neuritis aguda del plexo braquial; Amiotrofia neurálgica del hombro; Mononeuritis múltiple con predilección braquial; Neuritis del plexo braquial; Neuropatía inmunitaria del …	0
GARD:7690	Gerstmann-Straussler-Scheinker disease; Gerstmann-Straussler-Scheinker disease; subacute spongiform encephalopathy, Gerstmann-Straussler type; prion dementia; Gerstmann-Straussler-Scheinker syndrome; Síndrome de Gerstmann-Straussler-Scheinker	0
GARD:9232	Chiari malformation type 2; Arnold-Chiari malformation type 2; Chiari malformation type 2; Arnold-Chiari malformation type II; chiari malformation type ii	1
GARD:6677	Huntington disease; Huntington's chorea; huntington's disease; Huntington chorea; Huntington disease; Enfermedad de Huntington	369
GARD:10424	Cerebral autosomal recessive arteriopathy with subcortical infarcts and leukoencephalopathy; cerebral autosomal recessive arteriopathy with subcortical infarcts and leukoencephalopathy; Maeda syndrome; CARASIL; CARASIL syndrome; Síndrome de Maeda; CARASIL	0
GARD:10510	Juvenile Huntington disease; juvenile Huntington chorea; juvenile huntington disease; Corea de Huntington juvenil; Enfermedad de Huntington juvenil	369
GARD:4914	Infantile-onset ascending hereditary spastic paralysis; infantile-onset ascending hereditary spastic paralysis; Parálisis espástica ascendente hereditaria de inicio en el lactante	0
GARD:10686	Neuroferritinopathy; ferritin-related neurodegeneration; Neuroferritinopathy; basal ganglia disease, adult-onset; hereditary ferritinopathy; neurodegeneration with brain iron accumulation type 3; adult basal ganglia disease; neuroferritinopathy; Neurodegeneración asociada a la ferritina; Enfermedad de los ganglios del adulto; Ferritinopatía hereditaria; Neuroferritinopatía	0
GARD:2162	Epilepsy juvenile absence; juvenile absence epilepsy; Epilepsia de ausencia juvenil	6
GARD:2491	Glioblastoma; grade IV astrocytic neoplasm; primary glioblastoma multiforme; WHO grade IV glioma; GBM (glioblastoma); glioblastoma multiforme; glioblastoma multiforme (disease); grade IV astrocytic tumor; grade IV astrocytic tumour; grade IV astrocytoma; glioblastoma (disease); spongioblastoma multiforme; glioblastoma; Glioblastoma multiforme; Glioblastoma	2178
GARD:7471	Progressive supranuclear palsy; Steele-Richardson-Olszewski syndrome; progressive supranuclear ophthalmoplegia; PSP syndrome; Steele-Richardson-Olszewski disease; progressive supranuclear palsy; Síndrome PSP; Parálisis supranuclear progresiva	19
GARD:12144	GTPCH1-deficient DRD; hereditary progressive dystonia with diurnal fluctuation; DYT5 dystonia; HPD with diurnal fluctuation; Segawa's disease; dopa-responsive dystonia; Distonía progresiva hereditaria con fluctuación diurna; HPD con fluctuación diurna; Distonía dopa-sensible	0
GARD:17	Arachnoid cysts; arachnoid cyst; Quiste aracnoideo	3
GARD:8639	Acute disseminated encephalomyelitis; acute disseminated encephalitis; post-infectious encephalomyelitis; acute disseminated encephalomyelitis; Encefalomielitis aguda diseminada	0
GARD:8570	Hashimoto encephalopathy; steroid-responsive encephalopathy associated with autoimmune thyroiditis; Encefalitis de Hashimoto; Encefalopatía sensible a esteroides asociada a tiroiditis autoinmune	0
GARD:8207	Pineocytoma; pinealocytoma; pineocytoma (disease); benign pinealoma; pineocytoma, benign; Pineocytoma (WHO grade I); pineocytoma; Pineocitoma	29
GARD:7713	Susac syndrome; small infarctions of cochlear, retinal and encephalic tissue; Retinocochleocerebral vasculopathy; retinopathy-encephalopathy-deafness associated with microangiopathy; SICRET syndrome; Susac syndrome; Vasculopatía retino-cocleo-cerebral; Síndrome de Susac	0
GARD:10009	Opsoclonus-myoclonus syndrome; dancing eye syndrome; dancing eye-dancing feet syndrome; opsoclonus-myoclonus-ataxia syndrome; Kinsbourne syndrome; POMA syndrome; Ataxo-opso-myoclonus syndrome; opsoclonus myoclonus syndrome; oma syndrome; paraneoplastic opsoclonus-myoclonus; paraneoplastic opsoclonus-myoclonus-ataxia syndrome; opsoclonus-myoclonus syndrome; Opsoclono-mioclono paraneoplásico; Síndr…	3
GARD:6040	Childhood disintegrative disorder; dementia infantilis; heller syndrome; symbiotic psychosis; childhood disintegrative disease; disintegrative psychosis; heller's syndrome; childhood disintegrative disorder; Dementia infantilis; Demencia infantil; Síndrome de Heller; Trastorno desintegrativo infantil	0
GARD:7716	Sydenham's chorea; Sydenham chorea; Corea de Sydenham	369
GARD:8703	Primary angiitis of the central nervous system; isolated angiitis of the central nervous system; primary angiitis of the central nervous system; primary vasculitis of the central nervous system; primary central nervous system vasculitis	9
GARD:943	Botulism; botulism poisoning; infection due to Clostridium botulinum; botulism; Botulismo	3
GARD:10428	Pure autonomic failure; idiopathic orthostatic hypotension; Pure idiopatic dysautonomia; Bradbury Eggleston syndrome; Bradbury-Eggleston syndrome; Pure dysautonomia; pure autonomic failure; Disautonomía pura; Hipotensión ortostática idiopática; Síndrome de Bradbury-Eggleston; Fallo autonómico puro	0
GARD:2170	Epilepsy, benign occipital; benign occipital epilepsy; Epilepsia occipital benigna	95
GARD:7826	Trypanosomiasis, Human East-African; Africam sleeping sickness; African trypanosomiasis; sleeping sickness; African sleeping sickness; human African trypanosomiasis	19
GARD:10641	Central neurocytoma; central neurocytoma (WHO grade II); Neurolipocytoma; central neurocytoma; Neurocitoma central	8
GARD:6919	Locked-in syndrome; locked in syndrome; locked-in state; Cerebromedullospinal disconnection; locked-in syndrome; Pseudocoma; Síndrome de cautiverio; Síndrome de enclaustramiento	73
GARD:6797	Japanese encephalitis; Encephalitis, Japanese; Japanese B encephalitis; Japanese encephalitis; Encefalitis japonesa	18
GARD:6332	Encephalitis lethargica; epidemic encephalitis; lethargic encephalitis; von Economo disease; Von Economo encephalitis; von Economo's disease; encephalitis lethargica; Encefalitis de Von Economo; Encefalitis letárgica	60
GARD:5250	Trichinosis; Trichinella caused disease; Trichinella infectious disease; trichinosis; Trichinella disease; trichinellosis; Triquinosis; Triquinelosis	2
GARD:12768	Reversible cerebral vasoconstriction syndrome; reversible cerebral vasoconstriction syndrome; Síndrome de vasoconstricción cerebral reversible	1
GARD:9369	Pineoblastoma; pineal gland primitive neuroectodermal tumour; pineal PNET; pineal primitive neuroectodermal tumour; PNET of the pineal gland; primitive neuroectodermal neoplasm of pineal gland; primitive neuroectodermal tumor of pineal gland; pineal gland primitive neuroectodermal tumor; pineal primitive neuroectodermal neoplasm; pineoblastoma (WHO grade IV); PNET of pineal gland; primitive neuro…	29
GARD:4454	Post Polio syndrome; post polio syndrome; postpolio sequelae; postpoliomyelitic syndrome; postpolio syndrome; postpoliomyelitis sequelae; postpoliomyelitis syndrome; Secuela post-poliomielitis; Síndrome post-polio; Síndrome post-poliomielítico; Secuela post-polio; Síndrome post-poliomielitis	0
GARD:5216	Tick-borne encephalitis; central European encephalitis; west-Siberian encephalitis; Western European tick-borne encephalitis; taiga encephalitis; Far Eastern TBE; Russian spring-summer encephalitis; Siberian tick-borne encephalitis; Tick-borne viral encephalitis; tick-borne encephalitis; Encefalitis transmitida por garrapatas	12
GARD:5974	Burning mouth syndrome; stomatodynia; Orodynia; Stomatopyrosis; oral dysesthesia; burning mouth syndrome; Síndrome de boca ardiente	0
GARD:4815	Shapiro syndrome; episodic spontaneous hypothermia; Shapiro syndrome; spontaneous periodic hypothermia; Hipotermia episódica espontánea; Síndrome de Shapiro; Hipotermia periódica espontánea	0
GARD:9684	Sandifer syndrome; Sandifer syndrome; Síndrome de Sandifer	0
GARD:6851	Lambert Eaton myasthenic syndrome; Lambert Eaton myasthenic syndrome; Lambert Eaton syndrome; myasthenic-myopathic syndrome of Lambert-Eaton; Lambert-Eaton syndrome; Eaton Lambert syndrome; Eaton-Lambert syndrome; myasthenic syndrome of Lambert-Eaton; Lambert-Eaton myasthenic syndrome; Síndrome miasténico de Lambert-Eaton	1
GARD:10949	Non 24 hour sleep wake disorder; non-24; Non-24-Hour Sleep-Wake Disorder; circadian rhythm sleep disorder, free running type; circadian rhythm sleep disorder, free-running type; hypernychthemeral syndrome; non-24-hour sleep-wake syndrome; Síndrome hipernictemeral; Síndrome de vigilia-sueño no de 24 horas	13
GARD:12244	New-onset refractory status epilepticus; new-onset refractory status epilepticus; Estatus epiléptico refractario de nueva aparición	0
GARD:6956	Creutzfeldt-Jakob disease; sporadic CJD; sporadic creutzfeldt-jakob disease; ECJ esporádica; Enfermedad de Creutzfeldt-Jakob esporádica	13
GARD:4561	Idiopathic intracranial hypertension; benign intracran. hypt.; benign intracranial hypertension; idiopathic intracranial hypertension; pseudotumor cerebri; Hipertensión intracraneal benigna; Pseudotumor cerebri	10
GARD:6959	Mal de debarquement syndrome; sickness of disembarkment; disembarkment syndrome; mal de Debarquement; Síndrome del desembarco; Síndrome 'mal de débarquement'	0
GARD:8232	Hemangioblastoma; angioblastoma; capillary hemangioblastoma; hemangioblastoma; Hemangioblastoma	7
GARD:6657	Chronic hiccups; Hiccups, Chronic; chronic hiccup; Hipo crónico	0
GARD:5758	X-linked adrenoleukodystrophy; ABCD1 deficiency; encephalitis periaxialis concentrica; sudanophilic cerebral sclerosis; adrenomyeloneuropathy, adult; Bronze-Schilder disease; diffuse cerebral sclerosis of Schilder; adrenoleukodystrophy, X-linked; adrenoleukodystrophy, X-linked recessive; adrenomyeloneuropathy, adult, X-linked recessive; encephalitis periaxialis, Schilder's; Siemerling-Creutzfeldt…	14
GARD:8593	Morgagni-Stewart-Morel syndrome; hyperostosis frontalis interna; morgagni-stewart-morel syndrome; Síndrome de Morgnagni-Stewart-Morel	0
GARD:10809	Postorgasmic illness syndrome; postorgasmic illness syndrome; Síndrome de enfermedad postorgásmica	0
GARD:12650	Amoebiasis due to free-living amoebae; amoebiasis due to free-living amoebae; Amebiasis por amebas de vida libre	0
GARD:7516	Rabies; rabies	44
GARD:5050	Subependymal nodular heterotopia; subependymal nodular heterotopia; Heterotopia nodular subependimal	0
GARD:7312	Pediatric autoimmune neuropsychiatric disorders associated with Streptococcus infections; paediatric autoimmune disorders associated with Streptococcus infections; pediatric autoimmune disorders associated with Streptococcus infections; pediatric autoimmune neuropsychiatric disorders associated with Streptococcus infections; paediatric autoimmune neuropsychiatric disorders associated with Strepto…	9
GARD:8194	Cysticercosis; intestinal taenia solium infection; tapeworm infection: [intestinal taenia solium]; tapeworm infection: pork; tenia solium infectious disease; pork tapeworm infection; tapeworm infection: intestinal taenia solum; cysticercosis; Cisticercosis	4
GARD:7805	Trigeminal neuralgia; trifacial neuralgia; neuralgia of trigeminal nerve; trifocal neuralgia; trigeminal nerve neuralgia; trigeminal neuralgia; Tic doloroso; Neuralgia trigeminal	5
GARD:6971	Marchiafava Bignami disease; Marchiafava Bignami disease; Marchiafava-Bignami disease; Enfermedad de Marchiafava-Bignami	0
GARD:9257	SUNCT headache; short-lasting unilateral neuralgiform headache attacks with conjunctival injection and tearing; SUNCT headache; short-lasting, unilateral, neuralgiform headache attacks with conjunctival injection and tearing; SUNCT syndrome; Cefalea unilateral neuralgiforme de breve duración con reacción conjuntival y lagrimeo; Síndrome SUNCT	0
GARD:5839	Arachnoiditis; adhesive arachnoiditis; arachnoid mater inflammation; chronic arachnoiditis; inflammation of arachnoid mater; arachnoiditis; Aracnoiditis adhesiva; Aracnoiditis crónica; Aracnoiditis	1
