## Supplementary material for "RD-OMICS: An Integrative Multi-Omics Data Inventory in Rare Diseases": Experiment_metadata_normalization_rules.xlsx

### Sheet: Supp.file_2_Experiment_metadata
GEO fields			Normalized properties
Data_type	Library_strategy	Extracted_molecule	Omics_type	Assay_type	Extracted_molecule
['Epigenomics']	ATAC-seq	genomic DNA	Epigenomics	ATAC-seq	genomic DNA
['Epigenomics']	ATAC-seq	polyA RNA	Epigenomics	ATAC-seq	polyA RNA
['Epigenomics']	Bisulfite-Seq	genomic DNA	Epigenomics	Bisulfite-seq	genomic DNA
['Epigenomics']	Bisulfite-Seq	total RNA	Epigenomics	Bisulfite-seq	total RNA
['Epigenomics']	ChIA-PET	genomic DNA	Epigenomics	ChIA-PET	genomic DNA
['Epigenomics']	ChIP-Seq	genomic DNA	Epigenomics	ChIP-seq	genomic DNA
['Epigenomics']	DNase-Hypersensitivity	genomic DNA	Epigenomics	DNase-Hypersensitivity	genomic DNA
['Epigenomics']	FAIRE-seq	genomic DNA	Epigenomics	FAIRE-seq	genomic DNA
['Epigenomics']	Hi-C	genomic DNA	Epigenomics	Hi-C assay	genomic DNA
['Epigenomics']	MBD-Seq	genomic DNA	Epigenomics	MBD-Seq	genomic DNA
['Epigenomics']	MBD-Seq	other	Epigenomics	MBD-Seq	other
['Epigenomics']	MNase-Seq	genomic DNA	Epigenomics	MNase-Seq	genomic DNA
['Epigenomics']	MeDIP-Seq	genomic DNA	Epigenomics	MeDIP-Seq	genomic DNA
['Epigenomics']	OTHER	['genomic DNA', 'other']	Epigenomics	Other	['genomic DNA', 'other']
['Epigenomics']	OTHER	genomic DNA	Epigenomics	Other	genomic DNA
['Epigenomics']	OTHER	polyA RNA	Epigenomics	Other	polyA RNA
['Epigenomics']	RNA-Seq	genomic DNA	Epigenomics	RNA-Seq	genomic DNA
['Epigenomics']	RNA-Seq	polyA RNA	Epigenomics	RNA-Seq	polyA RNA
['Epigenomics']	RNA-Seq	total RNA	Epigenomics	RNA-Seq	total RNA
['Epigenomics']	['', 'Bisulfite-Seq', 'ChIP-Seq', 'RNA-Seq']	['genomic DNA', 'total RNA']	Epigenomics	Bisulfite-seq	['genomic DNA', 'total RNA']
['Epigenomics']	['ATAC-seq', 'ChIP-Seq']	genomic DNA	Epigenomics	ATAC-seq	genomic DNA
['Epigenomics']	['ATAC-seq', 'OTHER', 'RNA-Seq']	['genomic DNA', 'total RNA']	Epigenomics	ATAC-seq	['genomic DNA', 'total RNA']
['Epigenomics']	['Bisulfite-Seq', 'ChIP-Seq', 'MeDIP-Seq']	genomic DNA	Epigenomics	Bisulfite-seq	genomic DNA
['Epigenomics']	['Bisulfite-Seq', 'ChIP-Seq', 'OTHER']	genomic DNA	Epigenomics	Bisulfite-seq	genomic DNA
['Epigenomics']	['Bisulfite-Seq', 'OTHER']	genomic DNA	Epigenomics	Bisulfite-seq	genomic DNA
['Epigenomics']	['ChIP-Seq', 'DNase-Hypersensitivity']	genomic DNA	Epigenomics	ChIP-seq	genomic DNA
['Epigenomics']	['ChIP-Seq', 'FAIRE-seq']	genomic DNA	Epigenomics	ChIP-seq	genomic DNA
['Epigenomics']	['ChIP-Seq', 'MNase-Seq']	genomic DNA	Epigenomics	ChIP-seq	genomic DNA
['Epigenomics']	['ChIP-Seq', 'MeDIP-Seq']	genomic DNA	Epigenomics	ChIP-seq	genomic DNA
['Epigenomics']	['ChIP-Seq', 'OTHER']	genomic DNA	Epigenomics	ChIP-seq	genomic DNA
['Epigenomics']	['ChIP-Seq', 'RNA-Seq']	['genomic DNA', 'polyA RNA']	Epigenomics	ChIP-seq	['genomic DNA', 'polyA RNA']
['Epigenomics']		['genomic DNA', 'total RNA']	Epigenomics	Other	['genomic DNA', 'total RNA']
['Epigenomics']		genomic DNA	Epigenomics	Other	genomic DNA
['Epigenomics']		total RNA	Epigenomics	Other	total RNA
['Genome sequencing and assembly, Genome sequencing, Transcriptome or Gene expression']	RNA-Seq	polyA RNA	Transcriptomics	RNA-Seq	polyA RNA
['Genome sequencing and assembly, Raw sequence reads']	RNA-Seq	polyA RNA	Transcriptomics	RNA-Seq	polyA RNA
['Genome sequencing and assembly, Raw sequence reads, Genome sequencing, Assembly']	RNA-Seq	total RNA	Transcriptomics	RNA-Seq	total RNA
['Genome sequencing']	ChIP-Seq	genomic DNA	Epigenomics	ChIP-seq	genomic DNA
['Genome sequencing, Exome, Transcriptome or Gene expression']	ATAC-seq	genomic DNA	Epigenomics	ATAC-seq	genomic DNA
['Genome sequencing, Exome, Transcriptome or Gene expression']	RNA-Seq	total RNA	Transcriptomics	RNA-Seq	total RNA
['Genome sequencing, Exome, Transcriptome or Gene expression']	['ATAC-seq', 'RNA-Seq']	['genomic DNA', 'total RNA']	Epigenomics	ATAC-seq	['genomic DNA', 'total RNA']
['Metagenome']	RNA-Seq	total RNA	Genomics	Metagenomics	total RNA
['Phenotype or Genotype']	RNA-Seq	total RNA	Transcriptomics	RNA-Seq	total RNA
['Phenotype or Genotype']	['ATAC-seq', 'RNA-Seq']	['genomic DNA', 'total RNA']	Epigenomics	ATAC-seq	['genomic DNA', 'total RNA']
['Proteome']		other	Proteomics	Other	other
['Proteome']		protein	Proteomics	Other	protein
['Raw sequence reads']	ATAC-seq	genomic DNA	Epigenomics	ATAC-seq	genomic DNA
['Raw sequence reads']	ChIP-Seq	genomic DNA	Epigenomics	ChIP-seq	genomic DNA
['Raw sequence reads']	Hi-C	genomic DNA	Epigenomics	Hi-C assay	genomic DNA
['Raw sequence reads']	OTHER	['polyA RNA', 'protein']	Transcriptomics	Other	['polyA RNA', 'protein']
['Raw sequence reads']	OTHER	genomic DNA	Genomics	Other	genomic DNA
['Raw sequence reads']	OTHER	polyA RNA	Transcriptomics	Other	polyA RNA
['Raw sequence reads']	RNA-Seq	polyA RNA	Transcriptomics	RNA-Seq	polyA RNA
['Raw sequence reads']	RNA-Seq	total RNA	Transcriptomics	RNA-Seq	total RNA
['Raw sequence reads']	['ChIP-Seq', 'RIP-Seq']	['genomic DNA', 'total RNA']	Epigenomics	ChIP-seq	['genomic DNA', 'total RNA']
['Raw sequence reads']	['ChIP-Seq', 'RNA-Seq']	['genomic DNA', 'polyA RNA']	Epigenomics	ChIP-seq	['genomic DNA', 'polyA RNA']
['Raw sequence reads']	['Hi-C', 'OTHER', 'RNA-Seq']	['genomic DNA', 'total RNA']	Epigenomics	Hi-C assay	['genomic DNA', 'total RNA']
['Raw sequence reads']	['OTHER', 'RNA-Seq']	['polyA RNA', 'total RNA']	Transcriptomics	RNA-Seq	['polyA RNA', 'total RNA']
['Raw sequence reads']	['RIP-Seq', 'RNA-Seq']	['polyA RNA', 'total RNA']	Epigenomics	RNA immunoprecipitation	['polyA RNA', 'total RNA']
['Raw sequence reads']		total RNA	Transcriptomics	Other	total RNA
['Raw sequence reads, Epigenomics']	['ATAC-seq', 'ChIP-Seq', 'RNA-Seq']	['genomic DNA', 'polyA RNA']	Epigenomics	ATAC-seq	['genomic DNA', 'polyA RNA']
['Raw sequence reads, Genome sequencing, Epigenomics, Transcriptome or Gene expression, Other']	['ATAC-seq', 'ChIP-Seq']	genomic DNA	Epigenomics	ATAC-seq	genomic DNA
['Raw sequence reads, Genome sequencing, Transcriptome or Gene expression']	RNA-Seq	total RNA	Transcriptomics	RNA-Seq	total RNA
['Raw sequence reads, Targeted Locus (Loci), Transcriptome or Gene expression']	RNA-Seq	polyA RNA	Transcriptomics	RNA-Seq	polyA RNA
['Raw sequence reads, Transcriptome or Gene expression']	OTHER	polyA RNA	Transcriptomics	Other	polyA RNA
['Raw sequence reads, Transcriptome or Gene expression']	RNA-Seq	polyA RNA	Transcriptomics	RNA-Seq	polyA RNA
['Targeted Locus (Loci)']	RNA-Seq	total RNA	Transcriptomics	RNA-Seq	total RNA
['Transcriptome or Gene expression']	ATAC-seq	genomic DNA	Epigenomics	ATAC-seq	genomic DNA
['Transcriptome or Gene expression']	Bisulfite-Seq	genomic DNA	Epigenomics	Bisulfite-seq	genomic DNA
['Transcriptome or Gene expression']	Hi-C	genomic DNA	Epigenomics	Hi-C assay	genomic DNA
['Transcriptome or Gene expression']	OTHER	['polyA RNA', 'protein']	Transcriptomics	Other	['polyA RNA', 'protein']
['Transcriptome or Gene expression']	OTHER	['polyA RNA', 'total RNA']	Transcriptomics	Other	['polyA RNA', 'total RNA']
['Transcriptome or Gene expression']	OTHER	polyA RNA	Transcriptomics	Other	polyA RNA
['Transcriptome or Gene expression']	OTHER	total RNA	Transcriptomics	Other	total RNA
['Transcriptome or Gene expression']	RIP-Seq	polyA RNA	Epigenomics	RNA immunoprecipitation	polyA RNA
['Transcriptome or Gene expression']	RIP-Seq	total RNA	Epigenomics	RNA immunoprecipitation	total RNA
['Transcriptome or Gene expression']	RNA-Seq	['cytoplasmic RNA', 'nuclear RNA']	Transcriptomics	RNA-Seq	['cytoplasmic RNA', 'nuclear RNA']
['Transcriptome or Gene expression']	RNA-Seq	['genomic DNA', 'polyA RNA']	Genomics	RNA-Seq	['genomic DNA', 'polyA RNA']
['Transcriptome or Gene expression']	RNA-Seq	['nuclear RNA', 'total RNA']	Transcriptomics	RNA-Seq	['nuclear RNA', 'total RNA']
['Transcriptome or Gene expression']	RNA-Seq	['other', 'polyA RNA', 'total RNA']	Transcriptomics	RNA-Seq	['other', 'polyA RNA', 'total RNA']
['Transcriptome or Gene expression']	RNA-Seq	['other', 'polyA RNA']	Transcriptomics	RNA-Seq	['other', 'polyA RNA']
['Transcriptome or Gene expression']	RNA-Seq	['polyA RNA', 'protein', 'total RNA']	Transcriptomics	RNA-Seq	['polyA RNA', 'protein', 'total RNA']
['Transcriptome or Gene expression']	RNA-Seq	['polyA RNA', 'protein']	Transcriptomics	RNA-Seq	['polyA RNA', 'protein']
['Transcriptome or Gene expression']	RNA-Seq	['polyA RNA', 'total RNA']	Transcriptomics	RNA-Seq	['polyA RNA', 'total RNA']
['Transcriptome or Gene expression']	RNA-Seq	['protein', 'total RNA']	Transcriptomics	RNA-Seq	['protein', 'total RNA']
['Transcriptome or Gene expression']	RNA-Seq	cytoplasmic RNA	Transcriptomics	RNA-Seq	cytoplasmic RNA
['Transcriptome or Gene expression']	RNA-Seq	genomic DNA	Genomics	RNA-Seq	genomic DNA
['Transcriptome or Gene expression']	RNA-Seq	nuclear RNA	Transcriptomics	RNA-Seq	nuclear RNA
['Transcriptome or Gene expression']	RNA-Seq	polyA RNA	Transcriptomics	RNA-Seq	polyA RNA
['Transcriptome or Gene expression']	RNA-Seq	protein	Transcriptomics	RNA-Seq	protein
['Transcriptome or Gene expression']	RNA-Seq	total RNA	Transcriptomics	RNA-Seq	total RNA
['Transcriptome or Gene expression']	['', 'RNA-Seq']	total RNA	Transcriptomics	RNA-Seq	total RNA
['Transcriptome or Gene expression']	['Bisulfite-Seq', 'RNA-Seq']	['genomic DNA', 'polyA RNA']	Epigenomics	Bisulfite-seq	['genomic DNA', 'polyA RNA']
['Transcriptome or Gene expression']	['OTHER', 'RNA-Seq']	['other', 'total RNA']	Transcriptomics	RNA-Seq	['other', 'total RNA']
['Transcriptome or Gene expression']	['OTHER', 'RNA-Seq']	['polyA RNA', 'protein']	Transcriptomics	RNA-Seq	['polyA RNA', 'protein']
['Transcriptome or Gene expression']	['OTHER', 'RNA-Seq']	['polyA RNA', 'total RNA']	Transcriptomics	RNA-Seq	['polyA RNA', 'total RNA']
['Transcriptome or Gene expression']	['OTHER', 'RNA-Seq']	['protein', 'total RNA']	Transcriptomics	RNA-Seq	['protein', 'total RNA']
['Transcriptome or Gene expression']	['OTHER', 'RNA-Seq']	total RNA	Transcriptomics	RNA-Seq	total RNA
['Transcriptome or Gene expression']	['RIP-Seq', 'RNA-Seq', 'ncRNA-Seq']	['polyA RNA', 'total RNA']	Transcriptomics	RNA-Seq	['polyA RNA', 'total RNA']
['Transcriptome or Gene expression']	['RIP-Seq', 'RNA-Seq']	['polyA RNA', 'total RNA']	Transcriptomics	RNA-Seq	['polyA RNA', 'total RNA']
['Transcriptome or Gene expression']	['RIP-Seq', 'RNA-Seq']	total RNA	Transcriptomics	RNA-Seq	total RNA
['Transcriptome or Gene expression']	['RNA-Seq', 'miRNA-Seq']	['polyA RNA', 'total RNA']	Transcriptomics	RNA-Seq	['polyA RNA', 'total RNA']
['Transcriptome or Gene expression']	['RNA-Seq', 'miRNA-Seq']	total RNA	Transcriptomics	RNA-Seq	total RNA
['Transcriptome or Gene expression']	['RNA-Seq', 'ncRNA-Seq']	['polyA RNA', 'total RNA']	Transcriptomics	RNA-Seq	['polyA RNA', 'total RNA']
['Transcriptome or Gene expression']	['RNA-Seq', 'ncRNA-Seq']	total RNA	Transcriptomics	RNA-Seq	total RNA
['Transcriptome or Gene expression']	['RNA-Seq', 'ssRNA-seq']	total RNA	Transcriptomics	Single cell sequencing	total RNA
['Transcriptome or Gene expression']	[]	[]	Other	Other	[]
['Transcriptome or Gene expression']	miRNA-Seq	other	Transcriptomics	RNA-Seq	other
['Transcriptome or Gene expression']	miRNA-Seq	polyA RNA	Transcriptomics	RNA-Seq	polyA RNA
['Transcriptome or Gene expression']	miRNA-Seq	total RNA	Transcriptomics	RNA-Seq	total RNA
['Transcriptome or Gene expression']	ncRNA-Seq	['cytoplasmic RNA', 'nuclear RNA', 'total RNA']	Transcriptomics	RNA-Seq	['cytoplasmic RNA', 'nuclear RNA', 'total RNA']
['Transcriptome or Gene expression']	ncRNA-Seq	other	Transcriptomics	RNA-Seq	other
['Transcriptome or Gene expression']	ncRNA-Seq	total RNA	Transcriptomics	RNA-Seq	total RNA
['Transcriptome or Gene expression']	ssRNA-seq	polyA RNA	Transcriptomics	Single cell sequencing	polyA RNA
['Transcriptome or Gene expression']	ssRNA-seq	total RNA	Transcriptomics	Single cell sequencing	total RNA
['Transcriptome or Gene expression']		['cytoplasmic RNA', 'total RNA']	Transcriptomics	Other	['cytoplasmic RNA', 'total RNA']
['Transcriptome or Gene expression']		['genomic DNA', 'total RNA']	Genomics	Other	['genomic DNA', 'total RNA']
['Transcriptome or Gene expression']		['other', 'total RNA']	Transcriptomics	Other	['other', 'total RNA']
['Transcriptome or Gene expression']		['polyA RNA', 'total RNA']	Transcriptomics	Other	['polyA RNA', 'total RNA']
['Transcriptome or Gene expression']		genomic DNA	Genomics	Other	genomic DNA
['Transcriptome or Gene expression']		other	Transcriptomics	Other	other
['Transcriptome or Gene expression']		polyA RNA	Transcriptomics	Other	polyA RNA
['Transcriptome or Gene expression']		total RNA	Transcriptomics	Other	total RNA
['Variation']	ChIP-Seq	genomic DNA	Epigenomics	ChIP-seq	genomic DNA
['Variation']	OTHER	['genomic DNA', 'other']	Genomics	Other	['genomic DNA', 'other']
['Variation']	OTHER	genomic DNA	Genomics	Other	genomic DNA
['Variation']	RNA-Seq	total RNA	Transcriptomics	RNA-Seq	total RNA
['Variation']		['genomic DNA', 'nuclear RNA']	Genomics	Other	['genomic DNA', 'nuclear RNA']
['Variation']		genomic DNA	Genomics	Other	genomic DNA
[]	ATAC-seq	genomic DNA	Epigenomics	ATAC-seq	genomic DNA
[]	Bisulfite-Seq	genomic DNA	Epigenomics	Bisulfite-seq	genomic DNA
[]	ChIP-Seq	['genomic DNA', 'polyA RNA']	Epigenomics	ChIP-seq	['genomic DNA', 'polyA RNA']
[]	ChIP-Seq	genomic DNA	Epigenomics	ChIP-seq	genomic DNA
[]	DNase-Hypersensitivity	genomic DNA	Epigenomics	DNase-Hypersensitivity	genomic DNA
[]	Hi-C	genomic DNA	Epigenomics	Hi-C assay	genomic DNA
[]	OTHER	['genomic DNA', 'other', 'polyA RNA']	Genomics	Other	['genomic DNA', 'other', 'polyA RNA']
[]	OTHER	['genomic DNA', 'other']	Genomics	Other	['genomic DNA', 'other']
[]	OTHER	['genomic DNA', 'polyA RNA', 'protein']	Genomics	Other	['genomic DNA', 'polyA RNA', 'protein']
[]	OTHER	['genomic DNA', 'polyA RNA']	Genomics	Other	['genomic DNA', 'polyA RNA']
[]	OTHER	['genomic DNA', 'total RNA']	Genomics	Other	['genomic DNA', 'total RNA']
[]	OTHER	['other', 'polyA RNA', 'protein']	Transcriptomics	RNA-Seq	['other', 'polyA RNA', 'protein']
[]	OTHER	['other', 'polyA RNA']	Transcriptomics	Other	['other', 'polyA RNA']
[]	OTHER	['other', 'total RNA']	Transcriptomics	Other	['other', 'total RNA']
[]	OTHER	['polyA RNA', 'protein']	Transcriptomics	RNA-Seq	['polyA RNA', 'protein']
[]	OTHER	['polyA RNA', 'total RNA']	Transcriptomics	Other	['polyA RNA', 'total RNA']
[]	OTHER	['protein', 'total RNA']	Transcriptomics	RNA-Seq	['protein', 'total RNA']
[]	OTHER	cytoplasmic RNA	Transcriptomics	Other	cytoplasmic RNA
[]	OTHER	genomic DNA	Genomics	Other	genomic DNA
[]	OTHER	nuclear RNA	Transcriptomics	Other	nuclear RNA
[]	OTHER	other	Other	Other	other
[]	OTHER	polyA RNA	Transcriptomics	Other	polyA RNA
[]	OTHER	protein	Proteomics	Other	protein
[]	OTHER	total RNA	Transcriptomics	Other	total RNA
[]	RIP-Seq	['other', 'total RNA']	Epigenomics	RNA immunoprecipitation	['other', 'total RNA']
[]	RIP-Seq	other	Epigenomics	RNA immunoprecipitation	other
[]	RIP-Seq	polyA RNA	Epigenomics	RNA immunoprecipitation	polyA RNA
[]	RIP-Seq	total RNA	Epigenomics	RNA immunoprecipitation	total RNA
[]	RNA-Seq	['cytoplasmic RNA', 'total RNA']	Transcriptomics	RNA-Seq	['cytoplasmic RNA', 'total RNA']
[]	RNA-Seq	['genomic DNA', 'total RNA']	Genomics	RNA-Seq	['genomic DNA', 'total RNA']
[]	RNA-Seq	['other', 'polyA RNA', 'total RNA']	Transcriptomics	RNA-Seq	['other', 'polyA RNA', 'total RNA']
[]	RNA-Seq	['other', 'protein', 'total RNA']	Transcriptomics	RNA-Seq	['other', 'protein', 'total RNA']
[]	RNA-Seq	['polyA RNA', 'protein']	Transcriptomics	RNA-Seq	['polyA RNA', 'protein']
[]	RNA-Seq	['polyA RNA', 'total RNA']	Transcriptomics	RNA-Seq	['polyA RNA', 'total RNA']
[]	RNA-Seq	['protein', 'total RNA']	Transcriptomics	RNA-Seq	['protein', 'total RNA']
[]	RNA-Seq	polyA RNA	Transcriptomics	RNA-Seq	polyA RNA
[]	RNA-Seq	total RNA	Transcriptomics	RNA-Seq	total RNA
[]	SELEX	protein	Proteomics	SELEX	protein
[]	Tn-Seq	genomic DNA	Genomics	Tn-Seq	genomic DNA
[]	['', 'ATAC-seq', 'Bisulfite-Seq', 'ChIP-Seq', 'RNA-Seq']	['genomic DNA', 'polyA RNA', 'total RNA']	Epigenomics	ATAC-seq	['genomic DNA', 'polyA RNA', 'total RNA']
[]	['', 'ATAC-seq']	genomic DNA	Epigenomics	ATAC-seq	genomic DNA
[]	['', 'Bisulfite-Seq', 'RNA-Seq']	['genomic DNA', 'total RNA']	Epigenomics	Bisulfite-seq	['genomic DNA', 'total RNA']
[]	['', 'Bisulfite-Seq']	['genomic DNA', 'total RNA']	Epigenomics	Bisulfite-seq	['genomic DNA', 'total RNA']
[]	['', 'Bisulfite-Seq']	genomic DNA	Epigenomics	Bisulfite-seq	genomic DNA
[]	['', 'ChIP-Seq', 'DNase-Hypersensitivity', 'OTHER']	genomic DNA	Epigenomics	ChIP-seq	genomic DNA
[]	['', 'ChIP-Seq', 'DNase-Hypersensitivity', 'RNA-Seq']	['genomic DNA', 'total RNA']	Epigenomics	ChIP-seq	['genomic DNA', 'total RNA']
[]	['', 'ChIP-Seq', 'DNase-Hypersensitivity']	['genomic DNA', 'total RNA']	Epigenomics	ChIP-seq	['genomic DNA', 'total RNA']
[]	['', 'ChIP-Seq', 'FAIRE-seq', 'RNA-Seq']	['genomic DNA', 'total RNA']	Epigenomics	ChIP-seq	['genomic DNA', 'total RNA']
[]	['', 'ChIP-Seq', 'OTHER', 'RNA-Seq']	['genomic DNA', 'total RNA']	Epigenomics	ChIP-seq	['genomic DNA', 'total RNA']
[]	['', 'ChIP-Seq', 'OTHER']	['genomic DNA', 'protein']	Epigenomics	ChIP-seq	['genomic DNA', 'protein']
[]	['', 'ChIP-Seq', 'RNA-Seq']	['genomic DNA', 'polyA RNA', 'total RNA']	Epigenomics	ChIP-seq	['genomic DNA', 'polyA RNA', 'total RNA']
[]	['', 'ChIP-Seq', 'RNA-Seq']	['genomic DNA', 'polyA RNA']	Epigenomics	ChIP-seq	['genomic DNA', 'polyA RNA']
[]	['', 'ChIP-Seq', 'RNA-Seq']	['genomic DNA', 'total RNA']	Epigenomics	ChIP-seq	['genomic DNA', 'total RNA']
[]	['', 'ChIP-Seq']	['genomic DNA', 'total RNA']	Epigenomics	ChIP-seq	['genomic DNA', 'total RNA']
[]	['', 'ChIP-Seq']	genomic DNA	Epigenomics	ChIP-seq	genomic DNA
[]	['', 'DNase-Hypersensitivity']	['genomic DNA', 'total RNA']	Epigenomics	DNase-Hypersensitivity	['genomic DNA', 'total RNA']
[]	['', 'MeDIP-Seq']	['genomic DNA', 'total RNA']	Epigenomics	MeDIP-Seq	['genomic DNA', 'total RNA']
[]	['', 'OTHER', 'RNA-Seq']	['genomic DNA', 'total RNA']	Genomics	RNA-Seq	['genomic DNA', 'total RNA']
[]	['', 'OTHER']	['protein', 'total RNA']	Transcriptomics	RNA-Seq	['protein', 'total RNA']
[]	['', 'OTHER']	genomic DNA	Genomics	Other	genomic DNA
[]	['', 'OTHER']	total RNA	Transcriptomics	RNA-Seq	total RNA
[]	['', 'RNA-Seq', 'miRNA-Seq']	['genomic DNA', 'total RNA']	Genomics	RNA-Seq	['genomic DNA', 'total RNA']
[]	['', 'RNA-Seq']	['genomic DNA', 'polyA RNA', 'total RNA']	Genomics	RNA-Seq	['genomic DNA', 'polyA RNA', 'total RNA']
[]	['', 'RNA-Seq']	['genomic DNA', 'polyA RNA']	Genomics	RNA-Seq	['genomic DNA', 'polyA RNA']
[]	['', 'RNA-Seq']	['genomic DNA', 'total RNA']	Genomics	RNA-Seq	['genomic DNA', 'total RNA']
[]	['', 'RNA-Seq']	['other', 'total RNA']	Transcriptomics	RNA-Seq	['other', 'total RNA']
[]	['', 'RNA-Seq']	['polyA RNA', 'total RNA']	Transcriptomics	RNA-Seq	['polyA RNA', 'total RNA']
[]	['', 'RNA-Seq']	['protein', 'total RNA']	Transcriptomics	RNA-Seq	['protein', 'total RNA']
[]	['', 'RNA-Seq']	total RNA	Transcriptomics	RNA-Seq	total RNA
[]	['', 'miRNA-Seq']	total RNA	Transcriptomics	RNA-Seq	total RNA
[]	['', 'ncRNA-Seq']	total RNA	Transcriptomics	RNA-Seq	total RNA
[]	['ATAC-seq', 'Bisulfite-Seq', 'ChIP-Seq', 'OTHER', 'RNA-Seq']	['genomic DNA', 'total RNA']	Epigenomics	ATAC-seq	['genomic DNA', 'total RNA']
[]	['ATAC-seq', 'Bisulfite-Seq', 'ChIP-Seq', 'RNA-Seq']	['genomic DNA', 'total RNA']	Epigenomics	ATAC-seq	['genomic DNA', 'total RNA']
[]	['ATAC-seq', 'Bisulfite-Seq', 'OTHER', 'RNA-Seq']	['genomic DNA', 'total RNA']	Epigenomics	ATAC-seq	['genomic DNA', 'total RNA']
[]	['ATAC-seq', 'Bisulfite-Seq', 'RNA-Seq']	['genomic DNA', 'total RNA']	Epigenomics	ATAC-seq	['genomic DNA', 'total RNA']
[]	['ATAC-seq', 'Bisulfite-Seq', 'RNA-Seq']	polyA RNA	Epigenomics	ATAC-seq	polyA RNA
[]	['ATAC-seq', 'ChIP-Seq', 'Hi-C', 'OTHER', 'RNA-Seq']	['genomic DNA', 'total RNA']	Epigenomics	ATAC-seq	['genomic DNA', 'total RNA']
[]	['ATAC-seq', 'ChIP-Seq', 'Hi-C', 'RNA-Seq']	['genomic DNA', 'total RNA']	Epigenomics	ATAC-seq	['genomic DNA', 'total RNA']
[]	['ATAC-seq', 'ChIP-Seq', 'Hi-C']	genomic DNA	Epigenomics	ATAC-seq	genomic DNA
[]	['ATAC-seq', 'ChIP-Seq', 'MeDIP-Seq', 'OTHER', 'RNA-Seq']	['genomic DNA', 'polyA RNA']	Epigenomics	ATAC-seq	['genomic DNA', 'polyA RNA']
[]	['ATAC-seq', 'ChIP-Seq', 'OTHER', 'RNA-Seq']	['genomic DNA', 'polyA RNA', 'total RNA']	Epigenomics	ATAC-seq	['genomic DNA', 'polyA RNA', 'total RNA']
[]	['ATAC-seq', 'ChIP-Seq', 'OTHER', 'RNA-Seq']	['genomic DNA', 'polyA RNA']	Epigenomics	ATAC-seq	['genomic DNA', 'polyA RNA']
[]	['ATAC-seq', 'ChIP-Seq', 'OTHER', 'RNA-Seq']	['genomic DNA', 'total RNA']	Epigenomics	ATAC-seq	['genomic DNA', 'total RNA']
[]	['ATAC-seq', 'ChIP-Seq', 'RNA-Seq']	['genomic DNA', 'polyA RNA']	Epigenomics	ATAC-seq	['genomic DNA', 'polyA RNA']
[]	['ATAC-seq', 'ChIP-Seq', 'RNA-Seq']	['genomic DNA', 'total RNA']	Epigenomics	ATAC-seq	['genomic DNA', 'total RNA']
[]	['ATAC-seq', 'ChIP-Seq']	genomic DNA	Epigenomics	ATAC-seq	genomic DNA
[]	['ATAC-seq', 'Hi-C', 'OTHER']	genomic DNA	Epigenomics	ATAC-seq	genomic DNA
[]	['ATAC-seq', 'OTHER', 'RIP-Seq', 'RNA-Seq', 'miRNA-Seq', 'ssRNA-seq']	['genomic DNA', 'other', 'polyA RNA', 'total RNA']	Epigenomics	ATAC-seq	['genomic DNA', 'other', 'polyA RNA', 'total RNA']
[]	['ATAC-seq', 'OTHER', 'RNA-Seq']	['genomic DNA', 'other', 'polyA RNA']	Epigenomics	ATAC-seq	['genomic DNA', 'other', 'polyA RNA']
[]	['ATAC-seq', 'OTHER', 'RNA-Seq']	['genomic DNA', 'other', 'total RNA']	Epigenomics	ATAC-seq	['genomic DNA', 'other', 'total RNA']
[]	['ATAC-seq', 'OTHER', 'RNA-Seq']	['genomic DNA', 'polyA RNA', 'total RNA']	Epigenomics	ATAC-seq	['genomic DNA', 'polyA RNA', 'total RNA']
[]	['ATAC-seq', 'OTHER', 'RNA-Seq']	['genomic DNA', 'polyA RNA']	Epigenomics	ATAC-seq	['genomic DNA', 'polyA RNA']
[]	['ATAC-seq', 'OTHER', 'RNA-Seq']	['genomic DNA', 'protein', 'total RNA']	Epigenomics	ATAC-seq	['genomic DNA', 'protein', 'total RNA']
[]	['ATAC-seq', 'OTHER', 'RNA-Seq']	['genomic DNA', 'total RNA']	Epigenomics	ATAC-seq	['genomic DNA', 'total RNA']
[]	['ATAC-seq', 'OTHER']	['genomic DNA', 'nuclear RNA']	Epigenomics	ATAC-seq	['genomic DNA', 'nuclear RNA']
[]	['ATAC-seq', 'OTHER']	genomic DNA	Epigenomics	ATAC-seq	genomic DNA
[]	['ATAC-seq', 'RNA-Seq', 'miRNA-Seq']	['genomic DNA', 'polyA RNA', 'total RNA']	Epigenomics	ATAC-seq	['genomic DNA', 'polyA RNA', 'total RNA']
[]	['ATAC-seq', 'RNA-Seq']	['genomic DNA', 'nuclear RNA', 'total RNA']	Epigenomics	ATAC-seq	['genomic DNA', 'nuclear RNA', 'total RNA']
[]	['ATAC-seq', 'RNA-Seq']	['genomic DNA', 'nuclear RNA']	Epigenomics	ATAC-seq	['genomic DNA', 'nuclear RNA']
[]	['ATAC-seq', 'RNA-Seq']	['genomic DNA', 'polyA RNA', 'total RNA']	Epigenomics	ATAC-seq	['genomic DNA', 'polyA RNA', 'total RNA']
[]	['ATAC-seq', 'RNA-Seq']	['genomic DNA', 'polyA RNA']	Epigenomics	ATAC-seq	['genomic DNA', 'polyA RNA']
[]	['ATAC-seq', 'RNA-Seq']	['genomic DNA', 'total RNA']	Epigenomics	ATAC-seq	['genomic DNA', 'total RNA']
[]	['ATAC-seq', 'RNA-Seq']	['other', 'total RNA']	Epigenomics	ATAC-seq	['other', 'total RNA']
[]	['ATAC-seq', 'RNA-Seq']	polyA RNA	Epigenomics	ATAC-seq	polyA RNA
[]	['ATAC-seq', 'RNA-Seq']	total RNA	Epigenomics	ATAC-seq	total RNA
[]	['Bisulfite-Seq', 'ChIP-Seq', 'Hi-C', 'OTHER', 'RNA-Seq']	['genomic DNA', 'polyA RNA']	Epigenomics	Bisulfite-seq	['genomic DNA', 'polyA RNA']
[]	['Bisulfite-Seq', 'ChIP-Seq', 'OTHER', 'RNA-Seq']	['genomic DNA', 'total RNA']	Epigenomics	Bisulfite-seq	['genomic DNA', 'total RNA']
[]	['Bisulfite-Seq', 'ChIP-Seq', 'OTHER']	genomic DNA	Epigenomics	Bisulfite-seq	genomic DNA
[]	['Bisulfite-Seq', 'ChIP-Seq', 'RNA-Seq']	['genomic DNA', 'total RNA']	Epigenomics	Bisulfite-seq	['genomic DNA', 'total RNA']
[]	['Bisulfite-Seq', 'ChIP-Seq']	genomic DNA	Epigenomics	Bisulfite-seq	genomic DNA
[]	['Bisulfite-Seq', 'MNase-Seq', 'RNA-Seq']	['genomic DNA', 'total RNA']	Epigenomics	Bisulfite-seq	['genomic DNA', 'total RNA']
[]	['Bisulfite-Seq', 'OTHER', 'RNA-Seq']	['genomic DNA', 'total RNA']	Epigenomics	Bisulfite-seq	['genomic DNA', 'total RNA']
[]	['Bisulfite-Seq', 'OTHER']	['genomic DNA', 'polyA RNA']	Epigenomics	Bisulfite-seq	['genomic DNA', 'polyA RNA']
[]	['Bisulfite-Seq', 'OTHER']	genomic DNA	Epigenomics	Bisulfite-seq	genomic DNA
[]	['Bisulfite-Seq', 'RNA-Seq']	['genomic DNA', 'polyA RNA']	Epigenomics	Bisulfite-seq	['genomic DNA', 'polyA RNA']
[]	['Bisulfite-Seq', 'RNA-Seq']	['genomic DNA', 'total RNA']	Epigenomics	Bisulfite-seq	['genomic DNA', 'total RNA']
[]	['ChIA-PET', 'ChIP-Seq', 'OTHER', 'RNA-Seq']	['genomic DNA', 'polyA RNA']	Epigenomics	ChIP-seq	['genomic DNA', 'polyA RNA']
[]	['ChIP-Seq', 'Hi-C', 'OTHER', 'RIP-Seq', 'RNA-Seq']	['genomic DNA', 'total RNA']	Epigenomics	ChIP-seq	['genomic DNA', 'total RNA']
[]	['ChIP-Seq', 'Hi-C', 'OTHER', 'RNA-Seq']	['genomic DNA', 'total RNA']	Epigenomics	ChIP-seq	['genomic DNA', 'total RNA']
[]	['ChIP-Seq', 'Hi-C', 'RNA-Seq']	['genomic DNA', 'total RNA']	Epigenomics	ChIP-seq	['genomic DNA', 'total RNA']
[]	['ChIP-Seq', 'OTHER', 'RNA-Seq', 'WGS']	['genomic DNA', 'nuclear RNA', 'total RNA']	Epigenomics	ChIP-seq	['genomic DNA', 'nuclear RNA', 'total RNA']
[]	['ChIP-Seq', 'OTHER', 'RNA-Seq']	['genomic DNA', 'other', 'total RNA']	Epigenomics	ChIP-seq	['genomic DNA', 'other', 'total RNA']
[]	['ChIP-Seq', 'OTHER', 'RNA-Seq']	['genomic DNA', 'polyA RNA', 'total RNA']	Epigenomics	ChIP-seq	['genomic DNA', 'polyA RNA', 'total RNA']
[]	['ChIP-Seq', 'OTHER', 'RNA-Seq']	['genomic DNA', 'polyA RNA']	Epigenomics	ChIP-seq	['genomic DNA', 'polyA RNA']
[]	['ChIP-Seq', 'OTHER', 'RNA-Seq']	['genomic DNA', 'total RNA']	Epigenomics	ChIP-seq	['genomic DNA', 'total RNA']
[]	['ChIP-Seq', 'OTHER']	['genomic DNA', 'total RNA']	Epigenomics	ChIP-seq	['genomic DNA', 'total RNA']
[]	['ChIP-Seq', 'OTHER']	genomic DNA	Epigenomics	ChIP-seq	genomic DNA
[]	['ChIP-Seq', 'RIP-Seq', 'RNA-Seq']	['genomic DNA', 'polyA RNA', 'total RNA']	Epigenomics	ChIP-seq	['genomic DNA', 'polyA RNA', 'total RNA']
[]	['ChIP-Seq', 'RIP-Seq', 'RNA-Seq']	total RNA	Epigenomics	ChIP-seq	total RNA
[]	['ChIP-Seq', 'RIP-Seq']	['genomic DNA', 'total RNA']	Epigenomics	ChIP-seq	['genomic DNA', 'total RNA']
[]	['ChIP-Seq', 'RNA-Seq']	['genomic DNA', 'polyA RNA', 'total RNA']	Epigenomics	ChIP-seq	['genomic DNA', 'polyA RNA', 'total RNA']
[]	['ChIP-Seq', 'RNA-Seq']	['genomic DNA', 'polyA RNA']	Epigenomics	ChIP-seq	['genomic DNA', 'polyA RNA']
[]	['ChIP-Seq', 'RNA-Seq']	['genomic DNA', 'total RNA']	Epigenomics	ChIP-seq	['genomic DNA', 'total RNA']
[]	['ChIP-Seq', 'RNA-Seq']	total RNA	Epigenomics	ChIP-seq	total RNA
[]	['DNase-Hypersensitivity', 'RNA-Seq']	['genomic DNA', 'total RNA']	Epigenomics	DNase-Hypersensitivity	['genomic DNA', 'total RNA']
[]	['FAIRE-seq', 'RNA-Seq']	['genomic DNA', 'polyA RNA']	Epigenomics	FAIRE-seq	['genomic DNA', 'polyA RNA']
[]	['Hi-C', 'OTHER', 'RNA-Seq']	['genomic DNA', 'total RNA']	Epigenomics	Hi-C assay	['genomic DNA', 'total RNA']
[]	['Hi-C', 'OTHER']	['genomic DNA', 'polyA RNA']	Epigenomics	Hi-C assay	['genomic DNA', 'polyA RNA']
[]	['Hi-C', 'RNA-Seq']	['genomic DNA', 'total RNA']	Epigenomics	Hi-C assay	['genomic DNA', 'total RNA']
[]	['MNase-Seq', 'OTHER', 'RNA-Seq']	['genomic DNA', 'total RNA']	Epigenomics	MNase-Seq	['genomic DNA', 'total RNA']
[]	['MeDIP-Seq', 'RNA-Seq']	['genomic DNA', 'total RNA']	Epigenomics	MeDIP-Seq	['genomic DNA', 'total RNA']
[]	['OTHER', 'RIP-Seq', 'RNA-Seq']	['genomic DNA', 'polyA RNA', 'total RNA']	Epigenomics	RNA immunoprecipitation	['genomic DNA', 'polyA RNA', 'total RNA']
[]	['OTHER', 'RIP-Seq', 'RNA-Seq']	total RNA	Transcriptomics	RNA-Seq	total RNA
[]	['OTHER', 'RIP-Seq']	['genomic DNA', 'total RNA']	Epigenomics	RNA immunoprecipitation	['genomic DNA', 'total RNA']
[]	['OTHER', 'RIP-Seq']	total RNA	Epigenomics	RNA immunoprecipitation	total RNA
[]	['OTHER', 'RNA-Seq', 'miRNA-Seq']	['genomic DNA', 'polyA RNA', 'total RNA']	Genomics	RNA-Seq	['genomic DNA', 'polyA RNA', 'total RNA']
[]	['OTHER', 'RNA-Seq', 'ncRNA-Seq']	total RNA	Transcriptomics	RNA-Seq	total RNA
[]	['OTHER', 'RNA-Seq']	['cytoplasmic RNA', 'total RNA']	Transcriptomics	RNA-Seq	['cytoplasmic RNA', 'total RNA']
[]	['OTHER', 'RNA-Seq']	['genomic DNA', 'nuclear RNA']	Genomics	RNA-Seq	['genomic DNA', 'nuclear RNA']
[]	['OTHER', 'RNA-Seq']	['genomic DNA', 'other', 'polyA RNA']	Genomics	RNA-Seq	['genomic DNA', 'other', 'polyA RNA']
[]	['OTHER', 'RNA-Seq']	['genomic DNA', 'polyA RNA', 'total RNA']	Transcriptomics	RNA-Seq	['genomic DNA', 'polyA RNA', 'total RNA']
[]	['OTHER', 'RNA-Seq']	['genomic DNA', 'polyA RNA']	Genomics	RNA-Seq	['genomic DNA', 'polyA RNA']
[]	['OTHER', 'RNA-Seq']	['genomic DNA', 'total RNA']	Genomics	RNA-Seq	['genomic DNA', 'total RNA']
[]	['OTHER', 'RNA-Seq']	['nuclear RNA', 'other', 'polyA RNA']	Transcriptomics	RNA-Seq	['nuclear RNA', 'other', 'polyA RNA']
[]	['OTHER', 'RNA-Seq']	['other', 'polyA RNA', 'protein']	Transcriptomics	RNA-Seq	['other', 'polyA RNA', 'protein']
[]	['OTHER', 'RNA-Seq']	['other', 'total RNA']	Transcriptomics	RNA-Seq	['other', 'total RNA']
[]	['OTHER', 'RNA-Seq']	['polyA RNA', 'protein', 'total RNA']	Transcriptomics	RNA-Seq	['polyA RNA', 'protein', 'total RNA']
[]	['OTHER', 'RNA-Seq']	['polyA RNA', 'protein']	Transcriptomics	RNA-Seq	['polyA RNA', 'protein']
[]	['OTHER', 'RNA-Seq']	['polyA RNA', 'total RNA']	Transcriptomics	RNA-Seq	['polyA RNA', 'total RNA']
[]	['OTHER', 'RNA-Seq']	['protein', 'total RNA']	Transcriptomics	RNA-Seq	['protein', 'total RNA']
[]	['OTHER', 'RNA-Seq']	polyA RNA	Transcriptomics	RNA-Seq	polyA RNA
[]	['OTHER', 'RNA-Seq']	total RNA	Transcriptomics	RNA-Seq	total RNA
[]	['OTHER', 'ssRNA-seq']	['polyA RNA', 'total RNA']	Transcriptomics	Single cell sequencing	['polyA RNA', 'total RNA']
[]	['RIP-Seq', 'RNA-Seq', 'ncRNA-Seq']	total RNA	Epigenomics	RNA immunoprecipitation	total RNA
[]	['RIP-Seq', 'RNA-Seq']	['other', 'total RNA']	Epigenomics	RNA immunoprecipitation	['other', 'total RNA']
[]	['RIP-Seq', 'RNA-Seq']	['polyA RNA', 'total RNA']	Epigenomics	RNA immunoprecipitation	['polyA RNA', 'total RNA']
[]	['RIP-Seq', 'RNA-Seq']	polyA RNA	Epigenomics	RNA immunoprecipitation	polyA RNA
[]	['RIP-Seq', 'RNA-Seq']	total RNA	Epigenomics	RNA immunoprecipitation	total RNA
[]	['RIP-Seq', 'ncRNA-Seq']	total RNA	Epigenomics	RNA immunoprecipitation	total RNA
[]	['RNA-Seq', 'miRNA-Seq']	['other', 'polyA RNA', 'total RNA']	Transcriptomics	RNA-Seq	['other', 'polyA RNA', 'total RNA']
[]	['RNA-Seq', 'miRNA-Seq']	['polyA RNA', 'total RNA']	Transcriptomics	RNA-Seq	['polyA RNA', 'total RNA']
[]	['RNA-Seq', 'miRNA-Seq']	total RNA	Transcriptomics	RNA-Seq	total RNA
[]	['RNA-Seq', 'ncRNA-Seq']	['polyA RNA', 'total RNA']	Transcriptomics	RNA-Seq	['polyA RNA', 'total RNA']
[]	['RNA-Seq', 'ncRNA-Seq']	total RNA	Transcriptomics	RNA-Seq	total RNA
[]	['RNA-Seq', 'ssRNA-seq']	['polyA RNA', 'total RNA']	Transcriptomics	Single cell sequencing	['polyA RNA', 'total RNA']
[]	[]	[]	Other	Other	[]
[]	ncRNA-Seq	total RNA	Transcriptomics	RNA-Seq	total RNA
[]	ssRNA-seq	total RNA	Transcriptomics	Single cell sequencing	total RNA
[]		['genomic DNA', 'polyA RNA', 'total RNA']	Genomics	Other	['genomic DNA', 'polyA RNA', 'total RNA']
[]		['genomic DNA', 'total RNA']	Genomics	Other	['genomic DNA', 'total RNA']
[]		['other', 'protein']	Proteomics	Other	['other', 'protein']
[]		['other', 'total RNA']	Transcriptomics	Other	['other', 'total RNA']
[]		genomic DNA	Genomics	Other	genomic DNA
[]		other	Transcriptomics	Other	other
[]		polyA RNA	Transcriptomics	Other	polyA RNA
[]		protein	Proteomics	Other	protein
[]		total RNA	Transcriptomics	Other	total RNA
