## Supplementary material for "RD-OMICS: An Integrative Multi-Omics Data Inventory in Rare Diseases": Category_reference_information.csv

standarized_term	synonym	Example_entrys	Definition
External_sample_id	patient_id, patient no, patient id, patient', Patient, patients, patient id, patientid, patient_id, patient id no	50,371,018	internal IDs for the patients involved in clinical trials. This id should be included as external sample id only.
Biospecimen Organism	species, cell organism, host organism, organism_status, source_organism, microorganism_source_of_infection, microorganism_blood	Homo sapiens, Mus musculus, Danio rerio	Any living biological system (from bacteria to plants to humans)
Biospecimen Type	sample type, Specimen type, type of sample, specimen type, physical sample type, specimen_type, Sample Type, Type of Biospecimen, Specimen Type, Biospecimen Type, physical_sample_type, SPEC, tissue type, cell lline, tissue location, cell type, cell name, organismpart, tissue anatomic site, Tissue type, name of tissue, tissue origin, tumor tissue source, tissue/cell info, tissue/cell type, cell li…	blood, cell, tissue, feces, Cerebrospinal fluid, stem cell, iPSC, NK cell, liver tissue, brain tissue, red blood cell	The type of a material sample taken from a biological entity for testing, diagnostic, propagation, treatment or research purposes. This includes particular types of cellular molecules, cells, tissues, organs, body fluids, embryos, and body excretory substances. This category also include sub-type of biospecimen, such as cells, tissues, fluids
Biospecimen Age	age, sample collection time, sample age, donor age, cell culture time, age in year, age(year), age of onset, age_weeks, age patient, subject age, age in yrs, age at draw, age at diagnosis	30 years old,24 hours	the age at the time of the collection of biospecimen. Years / months for human donor and hours / days for cell culture
Biospecimen Sex	sex, gender, sugject gender, gender source, patient gender, source patient gender, donor gender, cell line source gender, sex/age, donor sex, animal sex, detal sex, biological sex, SEX, infantSex, sext of nodor mice	male, female	the sex at birth of the donor if the biospecimen is collected from a human donors or cell lines are derived from human tissues
Biospecimen Race	race, race/ethnicity, donor race, Ethnicity, self reported Ethnicity, donor ethnicity, race_ethinicity	Caucasian, Asian American, Hispanic, Latin-Americans	the race of the donor if the biospecimen is collected from human donors or cell lines are derived from human tissues. the Ethnicity of the donor if the biospecimen is collected from human donors or cell lines are derived from human tissues
Biospecimen Disease Condition	condition, disease status, diagnosis, cohort, stage, subject status, patient status, developmental stage, primary disease, disease classification, diesase group, stage of disease, disease subtpe, lung diseaes, disease condition, disease phase, disease subset, patient condition, sample condition, clinical condition, participant condition	disease (such as cancer), control, healthy, healthy contol, pseudo surgery, simulattion	the disease condition of the donor or other samples
Treatment	treatment, intervention, treatment condition, culture condition, growth condition, labeling condition, treatment type, treatment/group, genotype/treatment, culture/treatment, no treatment, treatment, active ingredient, drug treatment, antibody treatment, chemical treatment, treatment agent, treatment/agent, compound treatment, treatment term name, polarization treatment, growth medium/treatment, …	treatment, placebo, oberservation, drug name, placebo, saline	the treatment group of specimen donor or cell line or animial models, and the name of the treatment
Treatment Dosage Regimen	dosage, treatment description, treatment protocol, treatment dose, treatment_dose, treatment tming, time of drug treatment, days under treatment, duration of treatment, days under treatment, infectious_dose, dose group, vaccine doses, drug dose, lung radiation dose, treatment dose, drug concentration, drug administration, agent concentration	treatment duration, treatment time, concentration	A Dosage Regimen is the schedule of doses of a medicine outlining the instructions for its safe and effective administration. It includes dose size frequency of administration time interval between administrations duration of treatment administration instructions route of administration dosage form and dosage modifications.
Other			Other labels that do not belong to any other categories.
