## Supplementary material for "RD-OMICS: An Integrative Multi-Omics Data Inventory in Rare Diseases": Semantic_categorization_sample_characteristics.xlsx

### Sheet: 1. Prompt example
A GPT prompt used to generate mappoing dictionary:
You are given a predefined category reference table for standardizing heterogeneous GEO sample labels. Each category includes a category name, definition, synonyms, and representative examples. Your task is to generate an enhanced category-specific mapping dictionary that can be used to assign raw or cleaned GEO labels to one of the predefined categories. For each predefined category, create thre…

### Sheet: 2.Semantic_categorization
standardized_term	label_count	total_occurrence_count	labels
Biospecimen Type	475	393113	['tissue', 'cell type', 'cell line', 'tissue type', 'celltype', 'tissue anatomic site', 'cell description', 'cell sex', 'cell', 'Tissue', 'tissue source', 'tissue/cell type', 'cell subtype', 'country of serum collection', 'organ failure', 'cell_type', 'cell subset', 'tissue preparation', 'tissue of origin', 'cell karyotype', 'cell lineage', 'tissue_type', 'flowcell', 'sorted cells', 'cell populat…
Biospecimen Disease Condition	560	197439	['disease state', 'disease', 'diagnosis', 'condition', 'infection', 'disease status', 'tumor type', 'housing condition', 'diseasestate', 'clinical diagnosis', 'histologic diagnosis', 'tumor grade', 'infection status', 'tumor location', 'infection states', 'disease group', 'final diagnosis', 'cancer status', 'hours post infection', 'disease severity', 'infection protocol', 'working_diagnosis', 'fi…
Biospecimen Age	413	197068	['age', 'time', 'time point', 'timepoint', 'developmental stage', 'Stage', 'day', 'agent', 'age in years', 'Age', 'passage', 'tumor stage', 'passages', 'development stage', 'age_onset', 'age description', 'disease stage', 'treatment time', 'age group', 'infection time', 'year', 'passage_if_expanded', 'doubling time', 'infectious agent', 'collection time point', 'age_weeks', 'age_at_draw', 'time h…
External_sample_id	415	166895	['sample type', 'patient id', 'individual', 'subject id', 'donor', 'subject', 'patient', 'subject status', 'sample id', 'subjectid', 'sample', 'sample group', 'mouse id', 'donor id', 'slide no', 'participant id', 'controlid', 'donor_id', 'patientid', 'batch id', 'individual id', 'barcode', 'patient_id', 'animal id', 'patient diagnosis', 'provider', 'patient gender', 'cell line id', 'sampleID', 'd…
Treatment	303	131474	['treatment', 'group', 'vaccine', 'treatment description', 'treatmentshort', 'drug treatment', 'treatment group', 'control', 'control description', 'treatment duration', 'subgroup', 'groups', 'molecular subgroup', 'diagnostic_group', 'classification group', 'chemical compound', 'infected with/healthy control', 'vaccine doses', 'prior treatment', 'response_group', 'grouping', 'vaccine type', 'curr…
Biospecimen Organism	144	124692	['strain', 'strain background', 'organismpart', 'organism part', 'cell organism', 'strain/background', 'mouse strain', 'background strain', 'mouse model', 'strain description', 'host', 'source_organism', 'Strain', 'strain/genotype', 'mouse number', 'mouse', 'parasite strain', 'OrganismPart', 'virus strain', 'malaria strain', 'strain name', 'host cell', 'mouse genotype/variation', 'replicate mouse…
Biospecimen Sex	20	104956	['gender', 'Sex', 'sex', 'Gender', 'animal sex', 'fetal sex', 'biological sex', 'female', 'SEX', 'gender source', 'sex predicted', 'InfantSex', 'gender composition', 'placental sex', 'Sex of recipient mice', 'source gender', 'biologics', 'gene', 'biological source', 'nulliparous']
Other	411	93670	['visit', 'segment', 'reference', 'datatype', 'tst', 'dataset', 'roi', 'date', 'biological replicate', 'assay', 'geographical region', 'labversion', 'roi number', 'protection', 'lab', 'class', 'area', 'library prep', 'pipeline version', 'censored', 'platesimple', 'experiment_type', 'albumin', 'hematocrit', 'hemoglobin', 'model', 'bin', 'birth_place', 'method', 'adjusted household density', 'geogr…
Biospecimen Race	10	19755	['ethnicity', 'race', 'Race', 'Ethnicity', 'self_reported_race', 'race/ethnicity', 'ethnic group', 'Ethnic group', 'race_ethnicity', 'ancestry']
Treatment Dosage Regimen	63	19368	['protocol', 'dose', 'extraction_protocol', 'chip_protocol_chromatin_amount', 'chip_protocol', 'chip_protocol_bead_type', 'chip_protocol_antibody_amount', 'chip_protocol_bead_amount', 'growth protocol', 'duration', 'immunization dose', 'protocol description', 'concentration', 'regimen', 'library protocol', 'duration of illness', 'culture duration', 'protocol number', 'stimulation protocol', 'stim…
