## Supplementary material for "RD-OMICS: An Integrative Multi-Omics Data Inventory in Rare Diseases": Fine_grained_subcategories_sample_characteristics.xlsx

### Sheet: 1. LLM-generated subcategories
main_category	subcategory	labels
Biospecimen Type	Tissue and Cell Types	['tissue', 'cell type', 'cell line', 'tissue type', 'celltype', 'tissue anatomic site', 'cell description', 'cell sex', 'cell', 'Tissue', 'tissue source', 'tissue/cell type', 'cell subtype', 'country of serum collection', 'organ failure', 'cell_type', 'cell subset', 'tissue preparation', 'tissue of origin', 'cell karyotype', 'cell lineage', 'tissue_type', 'flowcell', 'sorted cells', 'cell populat…
Biospecimen Type	Cell and Tissue Sources	['serum type', 'cell culture', 'cell line source', 'cell type/line', 'primary tissues', 'transplanted organ', 'time of blood draw', 'cell stimulation', 'lymphocyte.reaction', 'cell state', 'cell compartment', 'cell subpopulation', 'tissue compartment', 'cell line background', 'cell density', 'number of cells', 'specimen site', 'cell number', 'tissue group', 'source tissue', 'cell lines', 'minimum…
Biospecimen Type	Cell and Tissue Subgroups	['cell stage', 'tissues', 'primary cell line', 'tissue subgroup', 'cell line/tissue', 'cell line/tissue source', 'monocyte', 'sorted cell type', 'lymphocyte', 'cell or tissue type', 'starting cell', 'blood island injection', 'cell preparation', 'cell dissociation', 'peripheral blood', 'cells/condition', 'cell transduction', 'cell marker', 'cellular_component', 'tissue location', 'cell type origin…
Biospecimen Type	Cell and Tissue Characterization	['bacteria tissue', 'large cell lung cancer Derived from metastatic site', 'cell subpopulation/marker', 'cell characterization', 'source cells', 'cell line source gender', 'cell mixing ratio', 'BRAIN (CEREBELLUM), BIOPSY', 'cell line source age', 'cell line source tissue', 'cell mixture', 'small cell lung cancer Derived from metastatic site', 'cell lie', 'injected cells', 'stimulation', 'phenotyp…
Biospecimen Type	Sample Isolation and Preparation	['waist_circumference', 'microdissection', 'assayed molecule', 'lymphs', 'line', 'isolation_method', 'skin type', 'library well', 'library plate', 'platelet', 'antigen', 'markers', 'skin', 'colony of_origin', 'hemoglobin genotype', 'trachea region', 'intrinsic subtype', 'anatomic_location', 'anatomic location', 'microbiota status', 'sputum_smear', 'sputum_culture', 'growth', 'eye', 'brain bank', …
Biospecimen Type	Tissue and Cell Features	['mating type', 'location type', 'skin anatomy', 'pulldown', 'knock-in line', 'brain section', 'knockout status', 'mitotic activity', 'derived from metastatic site', 'kit expression', 'pulmonary compartment', 'sampling location', 'Body surface area', 'body part', 'anatomical site', 'resection_type', 'morphologic form', 'spinal cord region', 'Construct', 'extract', 'exogenous gene expressed', 'mol…
Biospecimen Type	Small Molecules	['small molecule']
Biospecimen Disease Condition	Disease State	['disease state', 'disease', 'diagnosis', 'condition', 'infection', 'disease status', 'tumor type', 'housing condition', 'diseasestate', 'clinical diagnosis', 'histologic diagnosis', 'tumor grade', 'infection status', 'tumor location', 'infection states', 'disease group', 'final diagnosis', 'cancer status', 'hours post infection', 'disease severity', 'infection protocol', 'working_diagnosis', 'fi…
Biospecimen Disease Condition	Disease Characteristics	['infection group', 'worm infection', 'Tumor size', 'disease_extension', 'tumor status', 'culture_conditions', 'primary disease', 'incubation conditions', 'neuropathological diagnosis', 'Condition', 'tumor.in.left.right.lobe', 'tumor region', 'disease_duration', 'hour post infection', 'disease category', 'tumor type/grade', 'virus infection', 'exposure condition', 'bacterial infection', 'infectio…
Biospecimen Disease Condition	Disease Attributes	['brain tumor', 'treatment condition', 'disease grade', 'tumor inoculation', 'original tumor', 'molarity of infection', 'duration of disease', 'genotype/disease state', 'infection rate', 'infection period', 'oxygen condition', 'conditioned medium', 'conditioned media source', 'growing media conditions', 'Disease state', 'disease feature', 'site of_disease_onset', 'disease name', 'tumor position',…
Biospecimen Disease Condition	Disease Status	['outcome', 'status', 'subtype', 'culture result', 'site_onset', 'metastasis', 'severity score', 'stress', 'smoker', 'severity', 'illness', 'Illness', 'viral_positivity', 'neoplastic', 'consortium lung phenotype', 'malaria_transmission', 'consortium lung phenotype surrogate variable', 'meconium ileus status', 'persistent ps aer status', 'malaria_status', 'dementia', 'diagnostic_mean', 'death', 's…
Biospecimen Disease Condition	Disease Progression	['interim pet response', 'primary/recurrent', 'pasi_total', 'Outcome', 'scar', 'lesion', 'lymphoma type', 'remission', 'swollen joints', 'pain', 'tender joints', 'viral load', 'current status', 'Smoking status', 'endoscopic_activity', 'mitotic index', 'survival characteristics', 'vascular.invasion', 'mutational.status', 'multifocal', 'smoker or non smoker', 'exposed to', 'familial anamnesis', 'on…
Biospecimen Disease Condition	Disease Details	['histological response', 'hereditary status', 'Family History', 'clinical information', 'parasite', 'primary vs metastatic', 'nonunion type', 'Dead/Alive', 'Location of distant metastasis', 'isolate sensitivity', 'sputum smear status', 'diffuse/limited', 'KIT mutation', 'antibody status', 'lymphoma subtype', 'primary_recurrence', 'neural tube defect', 'sofa_admission', 'affected status', 'skin p…
Biospecimen Disease Condition	Disease Severity	['mitotic rate', 'positive Down screening risk']
Biospecimen Age	Developmental Timepoints	['age', 'time', 'time point', 'timepoint', 'developmental stage', 'Stage', 'day', 'agent', 'age in years', 'Age', 'passage', 'tumor stage', 'passages', 'development stage', 'age_onset', 'age description', 'disease stage', 'treatment time', 'age group', 'infection time', 'year', 'passage_if_expanded', 'doubling time', 'infectious agent', 'collection time point', 'age_weeks', 'age_at_draw', 'time h…
Biospecimen Age	Timepoints and Durations	['TimeUnit', 'sorter day', 'art start year', 'sampling_timepoint', 'time post-stimulation', 'developmental_stage', 'days_symptom_onset', 'overall.survival..days', 'sampling time', 'time_since_onset', 'stimulation time and condition', 'age at_diagnosis', 'dev stage', 'lineage', 'day of differentiation', 'survival time', 'days post drug', 'collection time point (#) or necropsy', 'parasite stage', '…
Biospecimen Age	Sampling and Survival Times	['sampling.time', 'harvest time', 'overall.survival.time', 'days post infection', 'life stage', 'time in culture', 'collection day', 'stage', 'days after stimulation', 'labeling agent', 'survival year', 'time after infection', 'treatment/timepoint', 'age and disease', 'year of isolation', 'timepoint_description', 'age at surgery', 'sporozoite age', 'age/gender', 'treatment stage', 'oxygen percent…
Biospecimen Age	Post-Event Timepoints	['interval_death_symptoms_onset_days', 'intubation_days', 'time point days', 'time designation after sclerosis', 'time since sclerosis', 'time since transplant', 'Passage', 'culture stage', 'death_time', 'time post treatment', 'days post treatment', 'sampling time point', 'day of collection/passage', 'harvest time post treatment', 'time post_injury', 'differentiation_age', 'embryonic day', 'time …
Biospecimen Age	Age and Time Ranges	['time of last follow up in months', 'day after intubation', 'age at harvest', 'time of day', 'age range', 'exacerbation day', 'process day', 'age/time point', 'day after transplantation', 'age of_diagnosis', 'time since first diagnosis', 'age of_onset', 'life cycle stage', 'time point of infection', 'cartilage pellets', 'embryo stage', 'passage/days', 'developmental stage, weeks', 'time of_drug_…
Biospecimen Age	Experimental Conditions	['overall.survival.months', 'os_month', 'differentiation_method', 'cag', 'culture media', 'isolation source', 'growth media', 'infected', 'animal name', 'clinical type', 'culture method', 'experiment label', 'infectious challenge', 'experimental status', 'Degree of differentiation', 'Case', 'experimental set', 'sampling site', 'Differentiation Method', 'experiment batch', 'isolation', 'growth typ…
Biospecimen Age	Temporal References	['birth date', 'follow up years', 'ga', 'hours', 'phase of growth']
External_sample_id	Sample Identification	['sample type', 'patient id', 'individual', 'subject id', 'donor', 'subject', 'patient', 'subject status', 'sample id', 'subjectid', 'sample', 'sample group', 'mouse id', 'donor id', 'slide no', 'participant id', 'controlid', 'donor_id', 'patientid', 'batch id', 'individual id', 'barcode', 'patient_id', 'animal id', 'patient diagnosis', 'provider', 'patient gender', 'cell line id', 'sampleID', 'd…
External_sample_id	Sample Characteristics	['sample name', 'sample timing', 'covid cat', 'covid', 'subject_id', 'sample material', 'sample collection time', 'symptomatic or asymptomatic at sample collection', 'non human primate individual id', 'vaccine side effects', 'age at sample drawn', 'sample preparation', 'sample_group', 'slide id', 'subject group', 'sample group_label', 'sample number within subject', 'sample collection', 'animal_i…
External_sample_id	Sample Attributes	['type of sample', 'patient population', 'sample age proxy', 'patient condition', 'family id', 'sample subseries', 'matched pair id', 'replicate id', 'donor number', 'individual identifier', 'specimen_barcode', 'mouse identifier', 'patient source', 'biopsy number for this subject', 'sample number', 'Patient', 'unique_subject_identifier', 'sample collection time post virus infection', 'tissue/trea…
External_sample_id	Sample Tracking	['sample id cat', 'run id', 'lane id', 'patient sample', 'subject/sample source id', 'Donor type', 'patient id no', 'patient reference', 'sample condition', 'batch_id', 'sample.name', 'repeated samples', 'sample pool', 'normal individual, Tissue', 'amyloid', 'sample_time', 'donor no', 'sample case', 'subject label', 'subject id/diagnosis', 'individuals', 'clone id', 'Twin Pair ID', 'person id', '…
External_sample_id	Sample Classification	['sample subgroup', 'manuscript library id', 'sample_label', 'incidence', 'patients', 'Lab ID', 'location/side', 'clone background/id', 'unique sample identifier', 'Sample group', 'strain id', 'group id', 'sample identifier', 'fetal lung tissue donor', 'internal patient id', 'internal sample id', 'donor fibroblasts', 'day of organoid differentiation', 'hydrogen peroxide treatment', 'donor id/stat…
External_sample_id	Sample Context	['plate', 'site', 'location', 'source', 'animal', 'clone', 'study', 'chip_antibody_lot', 'vital status', 'array', 'library date', 'chip antibody vendor', 'volunteer code', 'library', 'plate_number', 'volunteer', 'subset', 'family', 'line number', 'array batch', 'folder name', 'sort population', 'size', 'roi type', 'number of_mice', 'Subsets', 'replicates', 'library input', 'health_status', 'study…
External_sample_id	Lab Identifier	['lab code']
Treatment	General Treatment Info	['treatment', 'group', 'vaccine', 'treatment description', 'treatmentshort', 'drug treatment', 'treatment group', 'control', 'control description', 'treatment duration', 'subgroup', 'groups', 'molecular subgroup', 'diagnostic_group', 'classification group', 'chemical compound', 'infected with/healthy control', 'vaccine doses', 'prior treatment', 'response_group', 'grouping', 'vaccine type', 'curr…
Treatment	Treatment Details	['vaccine regimen', 'drug dose', 'hours post-treatment', 'therapy used', 'Group', 'antibiotic treatment', 'healthy control', 'control/intervention', 'treatment status', 'ear treatment', 'therapy', 'compound', 'biological drug', 'treatment_duration', 'control or als', 'vector treatment', 'previous drug treatment', 'antibody group', 'surgical treatment', 'vaccine administered', 'rabbit group', 'tre…
Treatment	Treatment Outcomes	['treatment effect', 'duration of treatment', 'other treatment', 'growth medium/treatment', 'chemical probe', 'Treatment', 'treatment_type', 'drug response', 'drug resistance', 'compound concentration', 'experiment grouping', 'art treatment', 'treatment/infection', 'has_drug', 'seizure group', 'compound treatment', 'pretreatment', 'subset group', 'case or control', 'risk group', 'treatment of mic…
Treatment	Experimental Design	['classification', 'replicate description', 'genetic modification', 'brain location', 'experimental replicate', 'case/control', 'molecular subtype', 'protect outcome', 'other_medication', 'variant type', 'translocation', 'experimental repeat', 'genomic modification', 'donation source', 'tretment', 'genetic modifications', 'translocations', 'dementia status', 'polarization state', 'experimental ru…
Treatment	Interventions	['rip antibody', 'antibody manufacturer', 'diabetes_medication', 'chip antibody lot', 'knockdown', 'exposed stress', 'watch and wait', 'Exposures', 'vector', 'trial arm', 'surgery', 'prophylaxis', 'exercise intensity', 'challenge', 'surgery type', 'radiation', 'bone-marrow grafting status', 'bone-marrow grafting type', 'injected virus', 'alcohol', 'number of immunization boost', 'rounds_to_cure',…
Treatment	Environmental Conditions	['oxygen level', 'injected with', 'antibody target description', 'fed with', 'Shear exposure', 'desiccation', 'genetic engineering', 'construct expression', 'culture format', 'expression construct', 'fasting', 'mode of growth', 'gene_knockout', 'vaccination_status', 'antigenic stimulation', 'transplant', 'autophagy induction', 'oxygen tension', 'angiography', 'genetic_modification', 'surgical app…
Treatment	Cell Culture	['selection media', 'solvent', 'transplanted with']
Biospecimen Organism	Strain	['strain', 'strain background', 'strain/background', 'mouse strain', 'background strain', 'strain description', 'strain/genotype', 'parasite strain', 'virus strain', 'malaria strain', 'strain name', 'viral strain', 'bacterial strain', 'host strain', 'genotype/strain', 'laboratory strain', 'recipient strain', 'infection strain', 'strain info', 'parental strain', 'strain source', 'strain origin', '…
Biospecimen Organism	Organism	['organism', 'organism part', 'cell organism', 'host', 'source_organism', 'OrganismPart', 'host cell', 'host genotype', 'host mice strain', 'host vendor', 'host strain/background', 'mouse line abbreviation', 'mouse line', 'host cell line', 'host organism', 'host cell type', 'host_cell_line', 'specific-host', 'host age', 'host mouse strain', 'host mouse_tissue', 'host cells', 'host tissue', 'mamma…
Biospecimen Organism	Mouse	['mouse', 'mouse number', 'mouse genotype/variation', 'replicate mouse', 'mouse age', 'mouse selection', 'mouse dietary condition', 'mouse group', 'mouse status', 'mouse stain', 'mouse tissue', 'mouse genotype', 'mouse cell genotype/variation', 'Mouse model', 'mouse model']
Biospecimen Organism	Species	['species', 'Species', 'genotype', 'genotype/variation', 'human cell genotype/variation', 'breed', 'cattle breed', 'geographical origin', 'genotype of founder fish', 'life form', 'litter', 'origin', 'parental origin', 'specificity', 'specific', 'living']
Biospecimen Organism	Pathogen	['pathogen', 'pathogens', 'ps status', 'viral status', 'immune status', 'os', 'Genotype', 'genome/variation', 'genotype/varation', 'bacteria', 'bacterium', 'mosquito', 'parasite line', 'viral family', 'viral genus', 'virus', 'virus family', 'virus genus', 'virus subtype', 'virus type', 'Pathogen']
Biospecimen Organism	Host Infection	['infected host', 'infection host', 'infected with', 'microorganism_source_of_infection', 'microorganism_blood', 'os_status', 'human tissue source', 'human tumor cell line', 'cell line / strain', 'malaria status', 'OS status']
Biospecimen Organism	Organism Miscellaneous	['couple number', 'selection', 'series', 'stain', 'strand', 'hot', 'agricultural animals', 'background mice', 'companion animals', 'mice']
Biospecimen Sex	General Sex	['gender', 'Sex', 'sex', 'Gender', 'SEX']
Biospecimen Sex	Specific Sex	['female', 'fetal sex', 'biological sex', 'InfantSex', 'placental sex']
Biospecimen Sex	Predicted or Determined Sex	['sex predicted', 'Sex of recipient mice']
Biospecimen Sex	Source of Sex Information	['gender source', 'source gender']
Biospecimen Sex	Sex Composition	['gender composition']
Biospecimen Sex	Animal Sex	['animal sex']
Biospecimen Sex	Biological Attributes	['biologics', 'biological source', 'gene']
Biospecimen Sex	Reproductive Status	['nulliparous']
Other	Study Attributes	['visit', 'segment', 'reference', 'datatype', 'tst', 'dataset', 'roi', 'date', 'biological replicate', 'assay', 'geographical region', 'labversion', 'roi number', 'protection', 'lab', 'class', 'area', 'library prep', 'pipeline version', 'censored', 'platesimple', 'experiment_type', 'albumin', 'hematocrit', 'hemoglobin', 'model', 'bin', 'birth_place', 'method', 'adjusted household density', 'geogr…
Other	Sequencing Details	['duplicate_pair', 'material support', 'library name', 'genome build', 'label', 'bait', 'chain', 'outlier', 'date collected', 'gene_count', 'nuclei count', 'technique', 'recruiting site', 'procedure date', 'smoking start date', 'smoking amount', 'smoking stop date', 'binding density', 'cap score', 'chip antibody cat', 'negative normalization factor', 'note', 'history', 'surface area', 'link', 'wh…
Other	Physical and Demographic Attributes	['run_date', 'muscle mass', 'waist to hip ratio', 'reference genome_for_processed_files', 'fat mass', 'reference genome_for_alignment', 'region of birth', 'period', 'buffer', 'extraction date', 'draw_date', 'comment', 'LabeledExtract', 'expanded allele cag repeat count', 'factor', 'paired material support', 'input', 'further operations', 'efficacy', 'buffer_volume', 'protein exchange', 'buffer_vo…
Other	Sample and Experimental Conditions	['replicate / experiment', 'ClinicalInformation', 'spike-ins', 'preservation method', 'tags', 'restriction enzymes', 'structure', 'backbone', 'genetic variants', 'risk', 'immune border', 'comments', 'cag repeat size', 'library_batch', 'enrichment method', 'library prep person', 'carbon source', 'corrector', 'coo', 'angiogenesis score', 'ras score', 'cag repeats', 'cycling', 'respirations per minu…
Other	Genetic and Molecular Features	['tandem repeat number', 'core code', 'chip-antibody cat', 'definite analysis', 'total volume', 'genetic variants inheritance', 'twins', 'virus accession number', 'note_other', 'test', 'promoter', 'preparation method', 'line name in manuscript', 'lactate', 'los', 'creatinine', 'tobacco', 'specific primer', 'culture results', 'run', 'sort fraction', 'variant', 'clinical', 'ectopic expression', 'bi…
Other	Experimental and Technical Specifications	['technical replicates', 'knockdown target', 'submission date', 'company', 'drinking', 'replicate experiment', 'chip antibody manufacturer', 'salt.score', 'library label_name', 'metabolic activity', 'animals pooled', 'isolated by', 'driver gene', 'transcription factor expression level', 'cutting enzymes', 'chip antibody details', 'antigen reactivity', 'number of cag repeats', 'data presented in t…
Other	Data Characteristics	['domain', 'par-clip', 'data_type']
Biospecimen Race	Self-Reported Race	['self_reported_race', 'race/ethnicity', 'race_ethnicity']
Biospecimen Race	Ethnic Grouping	['ethnic group', 'Ethnic group', 'ethnicity', 'Ethnicity']
Biospecimen Race	Ancestral Origin	['ancestry']
Biospecimen Race	Race General Classification	['race', 'Race']
Treatment Dosage Regimen	Protocol Details	['protocol', 'protocol description', 'protocol number', 'study protocol', 'digestion protocol', 'labeling protocol', 'library preparation protocol', 'library preparation method', 'extraction_protocol', 'extract_protocol', 'extract protocol', 'extraction_protocol_fragmentation', 'chip_protocol', 'chip_protocol_chromatin_amount', 'chip_protocol_bead_type', 'chip_protocol_antibody_amount', 'chip_pro…
Treatment Dosage Regimen	Dosage and Concentration	['dose', 'immunization dose', 'vaccination dose', 'infectious_dose', 'virus dose', 'inoculation dose', 'lung radiation dose', 'concentration', 'viral concentration', 'Extraction_concentration']
Treatment Dosage Regimen	Duration and Time	['duration', 'duration of illness', 'culture duration', 'stimulation duration', 'duration in hours', 'duration_units', 'duration of cultivation', 'symptom duration', 'psoriasis duration', 'Duration of psoriasis', 'illness_duration']
Treatment Dosage Regimen	Vaccination and Immunization	['vaccination', 'immunization', 'vaccination route', 'vaccination boost', 'vaccination state', 'immunization route']
Treatment Dosage Regimen	Regimen and Schedule	['regimen', 'schedule', 'dietary regiment', 'weekly dosing']
Treatment Dosage Regimen	Biological and Technical Parameters	['mutation', 'education', 'derivation', 'induction', 'inoculation', 'indication', 'virus added', 'culture variation', 'Induration']
Treatment Dosage Regimen	Library and Data Preparation	['library preparation', 'library protocol']
Treatment Dosage Regimen	General and Miscellaneous	['region', 'protocols']

### Sheet: 2. curated subcategories
main_category	subcategory	labels
Biospecimen Type	Tissue and Cell Types	['cell stage', 'tissues', 'primary cell line', 'tissue subgroup', 'cell line/tissue', 'cell line/tissue source', 'monocyte', 'sorted cell type', 'lymphocyte', 'cell or tissue type','tissue', 'cell type', 'cell line', 'tissue type', 'celltype', 'tissue anatomic site', 'cell description', 'cell sex', 'cell', 'Tissue', 'tissue source', 'tissue/cell type', 'cell subtype', 'country of serum collection…
Biospecimen Type	Cell and Tissue Characteristics	['serum type', 'specimen_name', 'cell culture', 'primary tissues', 'transplanted organ', 'lymphocyte.reaction', 'cell state', 'cell compartment', 'cell subpopulation', 'cell density', 'specimen site', 'cell number', 'lymphocyte_count', 'sorted cell_type', 'cells detected', 'tissue derivation', 'age at blood collection', 'organ system', 'developmental stage/tissue', 'lymphocytes_count', 'monocytes…
Biospecimen Type	Sample Isolation and Preparation	['library prep', 'protocol', 'protocol description', 'protocol number', 'study protocol', 'digestion protocol', 'labeling protocol', 'library preparation protocol', 'library preparation method', 'extraction_protocol', 'extract_protocol', 'extract protocol', 'extraction_protocol_fragmentation', 'chip_protocol', 'chip_protocol_chromatin_amount', 'chip_protocol_bead_type', 'chip_protocol_antibody_am…
Biospecimen Disease Condition	Disease State	['disease state', 'disease', 'diagnosis', 'condition', 'infection', 'disease status', 'tumor type', 'housing condition', 'diseasestate', 'clinical diagnosis', 'histologic diagnosis', 'tumor grade', 'infection status', 'tumor location', 'infection states', 'disease group', 'final diagnosis', 'cancer status', 'hours post infection', 'disease severity', 'infection protocol', 'working_diagnosis', 'fi…
Biospecimen Disease Condition	Disease Characteristics	['infection group', 'worm infection', 'Tumor size', 'disease_extension', 'primary disease', 'incubation conditions', 'neuropathological diagnosis', 'tumor.in.left.right.lobe', 'tumor region', 'disease_duration', 'hour post infection', 'disease category', 'tumor type/grade', 'virus infection', 'bacterial infection', 'infection state', 'infection duration', 'parental tumor subtype', 'preliminary di…
Biospecimen Disease Condition	Disease Progression	['interim pet response', 'primary/recurrent', 'pasi_total', 'Outcome', 'remission', 'swollen joints', 'current status', 'endoscopic_activity', 'mitotic index', 'survival characteristics', 'vascular.invasion', 'mutational.status', 'multifocal', 'smoker or non smoker', 'exposed to', 'familial anamnesis', 'onset', 'progression_free_survival', 'primary recurrent', 'smoking_status', 'clinical outcome'…
Biospecimen Disease Condition	Disease Details	['histological response', 'hereditary status', 'Family History', 'clinical information', 'parasite', 'primary vs metastatic', 'nonunion type', 'Dead/Alive', 'Location of distant metastasis', 'isolate sensitivity', 'sputum smear status', 'diffuse/limited', 'KIT mutation', 'antibody status', 'lymphoma subtype', 'primary_recurrence', 'neural tube defect', 'sofa_admission', 'affected status', 'skin p…
Biospecimen Disease Condition	Disease Severity	['mitotic rate', 'positive Down screening risk', 'who class']
Biospecimen Age	Biospecimen Age	['age', 'age/gender', 'time', 'time point', 'intubation_days', 'time point days', 'timepoint', 'Time after induction', 'age in years', 'age in_yrs', 'days post infection', 'time after infection', 'Age', 'age and disease', 'age, months', 'AGE', 'draw day', 'day of_tumor_harvest', 'day-post-infection', 'time post infection', 'day after seeding', 'sampling_timepoint', 'time-point', 'days after infec…
Treatment	General Treatment Info	['treatment', 'treatment condition', 'group', 'vaccine', 'treatment description', 'treatmentshort', 'drug treatment', 'treatment group', 'control', 'control description', 'treatment duration', 'chemical compound', 'infected with/healthy control', 'vaccine doses', 'prior treatment', 'response_group', 'grouping', 'vaccine type', 'current medication', 'treatment location', 'chemotherapy', 'Prior Tre…
Biospecimen Organism	Cell Strain	['strain', 'strain background', 'strain/background', 'mouse strain', 'background strain', 'strain description', 'strain/genotype', 'parasite strain', 'virus strain', 'malaria strain', 'strain name', 'viral strain', 'bacterial strain', 'host strain', 'genotype/strain', 'laboratory strain', 'recipient strain', 'infection strain', 'strain info', 'parental strain', 'strain source', 'strain origin', '…
Biospecimen Organism	Organism	['organism', 'organism part', 'cell organism', 'host', 'source_organism', 'OrganismPart', 'host cell', 'host genotype', 'host mice strain', 'host vendor', 'host strain/background', 'mouse line abbreviation', 'mouse line', 'host cell line', 'host organism', 'host cell type', 'host_cell_line', 'specific-host', 'host age', 'species', 'Species', 'host mouse strain', 'host mouse_tissue', 'host cells',…
Biospecimen Sex	Sex	['gender', 'Sex', 'sex', 'Gender', 'SEX', 'female', 'fetal sex', 'biological sex', 'InfantSex', 'placental sex', 'sex predicted', 'Sex of recipient mice', 'gender source', 'source gender', 'gender composition', 'animal sex', 'donor_sex', 'donor age, sex', 'Sex of donor mice', 'donor sex', 'donor gender', 'subject gender', 'source patient gender', 'patient sex']
Biospecimen Race	Race/Ethnic	['self_reported_race', 'race/ethnicity', 'race_ethnicity', 'ethnic group', 'Ethnic group', 'ethnicity', 'Ethnicity', 'race', 'Race', 'donor_ethnicity', 'donor race']
Biospecimen Race	Ancestral Origin	['ancestry']
Treatment Dosage Regimen	Treatment Schedule	['dose', 'immunization dose', 'vaccination dos+F61e', 'infectious_dose', 'virus dose', 'inoculation dose', 'lung radiation dose', 'concentration', 'viral concentration', 'Extraction_concentration', 'rip antibody', 'regimen', 'schedule', 'dietary regiment', 'weekly dosing']
Treatment Dosage Regimen	Treatment Duration	['duration', 'duration of illness', 'culture duration', 'stimulation duration', 'duration in hours', 'duration_units', 'duration of cultivation', 'symptom duration', 'psoriasis duration', 'Duration of psoriasis', 'illness_duration']
