## Supplementary material for "RD-OMICS: An Integrative Multi-Omics Data Inventory in Rare Diseases": RD_GES_list.xlsx

### Sheet: GARD_to_GSE
GARD_ID	GSE_IDs
GARD:0000017	GSE260461, GSE190502, GSE174251, GSE243750, GSE19727
GARD:0000848	GSE61399, GSE198616, GSE145191, GSE70403, GSE198533, GSE185919, GSE205867, GSE17114, GSE225904, GSE95078, GSE165254, GSE209567, GSE61399, GSE198616, GSE145191, GSE70403, GSE198533, GSE185919, GSE205867, GSE17114, GSE225904, GSE95078, GSE165254, GSE209567
GARD:0000871	GSE117221, GSE229212, GSE160602, GSE52637, GSE115687, GSE94351, GSE110936, GSE92620, GSE13284, GSE131809, GSE252157, GSE160603, GSE118357, GSE24901, GSE71396, GSE158839, GSE218232, GSE214558, GSE111860, GSE260900, GSE228819, GSE226078, GSE218231, GSE36618, GSE30220, GSE10002, GSE196682, GSE133181, GSE4240, GSE160601, GSE260901, GSE93971, GSE152338, GSE93973, GSE25925, GSE241141, GSE34125, GSE1328…
GARD:0000943	GSE163915, GSE206118, GSE58149
GARD:0001049	GSE204803, GSE242794, GSE124500
GARD:0002027	GSE154725, GSE99590, GSE154726, GSE154728, GSE249875, GSE249876, GSE249877, GSE249994
GARD:0002092	GSE55726, GSE8966, GSE29109, GSE56339, GSE6230
GARD:0002162	GSE6275, GSE7624, GSE85023, GSE18123, GSE198756, GSE7486
GARD:0002170	GSE217726, GSE124507, GSE208672, GSE6771, GSE163296, GSE25453, GSE99455, GSE75458, GSE275302, GSE127871, GSE138100, GSE241219, GSE227239, GSE133930, GSE128300, GSE234941, GSE114700, GSE109233, GSE107375, GSE197015, GSE205661, GSE134697, GSE27166, GSE22897, GSE73878, GSE79129, GSE128299, GSE114874, GSE214901, GSE190451, GSE1831, GSE214317, GSE68430, GSE133929, GSE41320, GSE22899, GSE27015, GSE2687…
GARD:0002356	GSE78872, GSE67447, GSE236880, GSE40970, GSE14582, GSE178893, GSE171424, GSE40971, GSE16455, GSE132365, GSE54919, GSE4385, GSE41856, GSE157801, GSE65135, GSE56311, GSE155228, GSE23647, GSE39577, GSE218716, GSE120316, GSE105095, GSE41315, GSE152068, GSE142335, GSE31110, GSE3646, GSE12195, GSE26294, GSE80103, GSE218715, GSE130918, GSE16131, GSE270555, GSE56884, GSE231523, GSE41855, GSE68895, GSE125…
GARD:0002491	GSE82009, GSE176539, GSE113149, GSE276177, GSE7427, GSE103274, GSE158097, GSE245853, GSE51395, GSE161534, GSE24100, GSE153680, GSE182169, GSE163185, GSE77307, GSE195848, GSE168115, GSE72927, GSE168037, GSE139533, GSE246895, GSE151852, GSE120066, GSE50227, GSE140819, GSE239651, GSE171227, GSE117126, GSE41875, GSE183910, GSE117905, GSE85539, GSE77475, GSE244301, GSE273013, GSE107559, GSE2727, GSE36…
GARD:0002734	GSE100849, GSE34011, GSE34010, GSE166586, GSE240712
GARD:0003247	GSE213346, GSE70666, GSE38616, GSE213349, GSE280583, GSE101619, GSE68407, GSE220609, GSE38617, GSE68406, GSE52130, GSE213345, GSE70664, GSE280584, GSE254542, GSE206391, GSE70665, GSE211630, GSE186075, GSE130403, GSE131567, GSE38615, GSE193351, GSE63741, GSE101618, GSE255248, GSE157538, GSE68408, GSE58121, GSE204663, GSE280220, GSE11905, GSE59131, GSE123781
GARD:0004386	GSE247615, GSE8006, GSE199686, GSE67718, GSE255275, GSE167239, GSE232453, GSE255176, GSE159562, GSE67716, GSE232225, GSE112229, GSE162533, GSE18607, GSE87158, GSE226536, GSE24343, GSE232454, GSE47460, GSE156843, GSE67717, GSE27835, GSE67721, GSE232357, GSE67720, GSE20149, GSE199684, GSE11005, GSE232355, GSE255235, GSE157627, GSE199685, GSE80975, GSE225246, GSE230598, GSE136100, GSE79079, GSE51750
GARD:0004561	GSE223582, GSE232343, GSE163005, GSE37830, GSE37664, GSE232814, GSE247134, GSE171398, GSE138266, GSE37826
GARD:0004647	GSE47603, GSE174299, GSE158560
GARD:0004694	GSE106802, GSE104169
GARD:0005216	GSE180956, GSE264306, GSE273331, GSE273336, GSE280993, GSE273334, GSE52324, GSE64387, GSE232775, GSE175823, GSE85300, GSE39100
GARD:0005250	GSE190493, GSE39151
GARD:0005575	GSE89991, GSE174043, GSE285295, GSE285289, GSE285285, GSE285284, GSE106210, GSE102992, GSE277484, GSE81541, GSE43575, GSE41759, GSE285305, GSE269225, GSE285300, GSE249891, GSE56136, GSE190334, GSE285306, GSE25028, GSE285302, GSE190336, GSE145159, GSE103249, GSE178687, GSE243185, GSE285293, GSE139524, GSE38541, GSE232183, GSE190337, GSE117283, GSE152288, GSE250009, GSE120624, GSE14984, GSE22188
GARD:0005693	GSE137634, GSE20881, GSE142049, GSE100648, GSE175364, GSE137594, GSE4579, GSE137593, GSE141934, GSE119404, GSE137634, GSE142049, GSE100648, GSE175364, GSE137594, GSE4579, GSE137593, GSE141934, GSE119404
GARD:0005699	GSE48775, GSE209591, GSE167217, GSE74235, GSE130033, GSE84003, GSE185581, GSE88803
GARD:0005728	GSE16180, GSE102862, GSE20209
GARD:0005758	GSE225718, GSE85839, GSE34309, GSE108012, GSE276153, GSE237635, GSE85804, GSE34308, GSE60542, GSE78218, GSE217140, GSE135834, GSE117647, GSE245235, GSE225718, GSE85839, GSE34309, GSE108012, GSE276153, GSE237635, GSE85804, GSE34308, GSE60542, GSE78218, GSE217140, GSE135834, GSE117647, GSE245235
GARD:0005786	GSE281064, GSE77685, GSE160402, GSE125654, GSE187775, GSE76220, GSE86223, GSE121825, GSE189988, GSE18632, GSE139900, GSE242978, GSE215657, GSE99843, GSE287862, GSE106803, GSE234243, GSE198767, GSE187352, GSE218865, GSE106443, GSE96047, GSE21450, GSE250633, GSE97106, GSE76698, GSE51685, GSE272626, GSE122647, GSE120374, GSE200530, GSE163560, GSE3307, GSE39644, GSE289053, GSE40328, GSE122640, GSE122…
GARD:0005839	GSE266860
GARD:0005972	GSE74375, GSE112235, GSE242232, GSE278382, GSE280619, GSE182644, GSE77361, GSE278926, GSE280220, GSE280620, GSE263026, GSE126956
GARD:0005994	GSE102246, GSE27162
GARD:0006102	GSE252646, GSE180498, GSE252647
GARD:0006218	GSE208333, GSE147109, GSE17338, GSE226656, GSE66510, GSE271485, GSE21178, GSE29675, GSE78824, GSE135039, GSE126313, GSE94091, GSE16692, GSE64871, GSE53912, GSE153947, GSE61550, GSE237320, GSE162914, GSE153134, GSE112636, GSE96543, GSE108649, GSE188965, GSE150802, GSE226651, GSE59583, GSE21176, GSE235148, GSE183184, GSE60398, GSE136832, GSE93699, GSE43189, GSE45027, GSE73203, GSE83594, GSE146235, …
GARD:0006233	GSE129168, GSE98551, GSE28306, GSE620, GSE198534, GSE154803, GSE221966, GSE139038, GSE159056, GSE40445, GSE239869, GSE76347, GSE198718, GSE197189, GSE61243, GSE240500, GSE264019, GSE28152, GSE191060, GSE30568, GSE12245, GSE219733, GSE220854, GSE51086, GSE162693, GSE35711, GSE18265, GSE25129, GSE154806, GSE188904, GSE5715, GSE219789, GSE118567, GSE36174, GSE187762, GSE7177, GSE25130, GSE132106, GS…
GARD:0006267	GSE242232, GSE133028, GSE246608, GSE235277, GSE235276, GSE98784, GSE150598
GARD:0006332	GSE274566, GSE264306, GSE81393, GSE273331, GSE81391, GSE280993, GSE52659, GSE136342, GSE115167, GSE142595, GSE275201, GSE277300, GSE255795, GSE213725, GSE94789, GSE57410, GSE21407, GSE106752, GSE277431, GSE180956, GSE267173, GSE9524, GSE273334, GSE233197, GSE52324, GSE64387, GSE85300, GSE277947, GSE20135, GSE44721, GSE16451, GSE237915, GSE57330, GSE39740, GSE51399, GSE207136, GSE42942, GSE273336,…
GARD:0006485	GSE69009, GSE13314, GSE35278, GSE155177, GSE34015, GSE39577, GSE150417, GSE25527, GSE18616, GSE23877, GSE36311, GSE25637, GSE215792, GSE49356, GSE54303, GSE171059, GSE3237, GSE151360, GSE148112, GSE25550, GSE53115, GSE16024, GSE25636, GSE24881, GSE25638, GSE48047, GSE25639, GSE18736, GSE24485, GSE29493, GSE69009, GSE3648, GSE13314, GSE35278, GSE155177, GSE221273, GSE34015, GSE39577, GSE150417, GS…
GARD:0006591	GSE118157, GSE60910, GSE12629, GSE12510, GSE242919, GSE254503, GSE259214, GSE65581, GSE85051, GSE138331, GSE139993, GSE99619, GSE106436, GSE140078, GSE159492, GSE124663, GSE138332, GSE138330, GSE253521, GSE190760, GSE140079, GSE230495, GSE229621, GSE140295, GSE242926, GSE242805, GSE60909, GSE15809, GSE118157, GSE60910, GSE12629, GSE12510, GSE242919, GSE254503, GSE259214, GSE65581, GSE85051, GSE13…
GARD:0006677	GSE3621, GSE244970, GSE149900, GSE278354, GSE97100, GSE108398, GSE180294, GSE98738, GSE3248, GSE225790, GSE34721, GSE245631, GSE65775, GSE19677, GSE157076, GSE144559, GSE73655, GSE48960, GSE114755, GSE96099, GSE167104, GSE28685, GSE214108, GSE38001, GSE144493, GSE64977, GSE184255, GSE3634, GSE97353, GSE273501, GSE67761, GSE22267, GSE241430, GSE109416, GSE58996, GSE65769, GSE38218, GSE110226, GSE1…
GARD:0006682	GSE254100, GSE126327, GSE54838, GSE201945, GSE196017, GSE244940, GSE186802, GSE8696, GSE4623, GSE127896, GSE73191, GSE29551, GSE16985, GSE287750, GSE77246, GSE156404, GSE189420, GSE271767, GSE198497, GSE174251, GSE126408, GSE203332, GSE133063, GSE30016, GSE130677, GSE113233, GSE142241, GSE86268, GSE249900, GSE121867, GSE219228, GSE218143, GSE192946, GSE110226, GSE73190, GSE212672, GSE229749, GSE1…
GARD:0006797	GSE237915, GSE57330, GSE39740, GSE57647, GSE154002, GSE42942, GSE267173, GSE9524, GSE221680, GSE115167, GSE52324, GSE53784, GSE158247, GSE94789, GSE57410, GSE148029, GSE20135, GSE44721
GARD:0006851	GSE154573
GARD:0006919	GSE119699, GSE128204, GSE119562, GSE53454, GSE43974, GSE94964, GSE14951, GSE43327, GSE86494, GSE127242, GSE127003, GSE226829, GSE43580, GSE233533, GSE77968, GSE119748, GSE9861, GSE144431, GSE6604, GSE109841, GSE21497, GSE166712, GSE6919, GSE87175, GSE135851, GSE67978, GSE74198, GSE119650, GSE133383, GSE112619, GSE12280, GSE118182, GSE8775, GSE119696, GSE31103, GSE189539, GSE132058, GSE242270, GSE…
GARD:0006956	GSE87629, GSE12651, GSE124571, GSE160208, GSE90977, GSE140069, GSE156994, GSE62699, GSE38205, GSE57233, GSE30643, GSE198063, GSE207251
GARD:0006969	GSE239482, GSE81552, GSE23849, GSE178893, GSE171424, GSE217579, GSE16455, GSE116873, GSE182687, GSE95291, GSE116870, GSE71102, GSE39577, GSE268228, GSE34602, GSE273299, GSE30189, GSE190599, GSE22264, GSE42935, GSE32230, GSE18820, GSE141333, GSE122513, GSE182689, GSE52146, GSE243395, GSE189927, GSE141334, GSE123518, GSE66514, GSE227976, GSE53309, GSE144095, GSE229517, GSE138127, GSE52434, GSE17556…
GARD:0007058	GSE45536, GSE76809, GSE6520, GSE214088, GSE247804, GSE166861, GSE4385, GSE45537, GSE175866, GSE181957, GSE168312, GSE256420, GSE76886, GSE71995, GSE71998, GSE43469, GSE24403, GSE153011, GSE115503, GSE195452, GSE157538, GSE226331, GSE132771, GSE11130, GSE163973, GSE146478, GSE134310, GSE226760, GSE196637, GSE137276, GSE187002, GSE24410, GSE76885, GSE132869, GSE261205, GSE138669, GSE4445, GSE22356,…
GARD:0007079	GSE32040, GSE171999, GSE6613, GSE129531, GSE209944, GSE199724, GSE159812, GSE199715, GSE189525, GSE247259, GSE32041, GSE133357, GSE197153, GSE149632, GSE134472, GSE241198, GSE199258, GSE51781, GSE143157, GSE32037, GSE107582, GSE32039, GSE34287
GARD:0007122	GSE128357, GSE873, GSE182038, GSE103812, GSE103974, GSE215237, GSE11967, GSE92593, GSE263220, GSE112696, GSE11465, GSE85452, GSE131703, GSE227835, GSE154573, GSE85647, GSE85649, GSE167914, GSE233180, GSE111870
GARD:0007193	GSE138346, GSE108524, GSE228630, GSE54934, GSE141801, GSE61528, GSE167560, GSE56598, GSE70742, GSE219136, GSE56596, GSE180338, GSE138347, GSE115359, GSE186107, GSE138344, GSE40187, GSE56597, GSE125408, GSE17792, GSE232528, GSE219135
GARD:0007312	GSE250292, GSE206395, GSE138294, GSE163128, GSE195622, GSE190729, GSE130042, GSE121158, GSE130041
GARD:0007360	GSE64486
GARD:0007413	GSE233949, GSE221725, GSE10569, GSE55576, GSE52489, GSE62, GSE108995, GSE52324, GSE44721, GSE10566, GSE69433, GSE16191, GSE260461, GSE146890, GSE76967, GSE243750, GSE107375, GSE178932, GSE144218
GARD:0007425	GSE95772, GSE125977, GSE221091, GSE100150, GSE181180, GSE243339, GSE94535, GSE5370, GSE155281, GSE133378, GSE39454, GSE11971, GSE1551, GSE100152, GSE46239, GSE32245, GSE11083, GSE142807, GSE128314, GSE493, GSE193276, GSE3112, GSE26852, GSE227124, GSE66845, GSE2044, GSE3307, GSE95735, GSE49062, GSE19033, GSE143323, GSE9397, GSE190684, GSE48280, GSE198794, GSE128470, GSE280931
GARD:0007459	GSE186333, GSE84178, GSE93171, GSE186399, GSE79850, GSE60753, GSE179993, GSE180288, GSE11907, GSE76162, GSE206364, GSE62408, GSE241014, GSE79094, GSE119600, GSE246059, GSE67504, GSE138888, GSE246060, GSE251872, GSE223894, GSE159676, GSE167116, GSE109182, GSE199065, GSE11908, GSE202676, GSE76161, GSE84954, GSE140249, GSE184066, GSE93170, GSE180289, GSE113707, GSE245661, GSE246061, GSE215278, GSE15…
GARD:0007468	GSE45639, GSE7819, GSE264236
GARD:0007471	GSE32040, GSE153960, GSE140830, GSE93885, GSE6613, GSE163855, GSE32041, GSE115606, GSE53740, GSE255902, GSE186921, GSE32037, GSE207099, GSE163150, GSE32039, GSE34287, GSE46131, GSE75704, GSE255904
GARD:0007516	GSE148221, GSE26271, GSE26270, GSE284262, GSE49217, GSE35684, GSE115746, GSE136455, GSE119636, GSE149107, GSE38970, GSE152728, GSE107285, GSE214895, GSE196051, GSE115865, GSE38975, GSE277578, GSE167176, GSE44721, GSE205990, GSE107277, GSE79108, GSE214386, GSE248365, GSE151892, GSE133230, GSE30577, GSE261613, GSE261436, GSE150858, GSE196771, GSE138164, GSE35706, GSE178583, GSE149994, GSE35707, GSE…
GARD:0007700	GSE13727, GSE12829, GSE273720, GSE13726
GARD:0007716	GSE3621, GSE244970, GSE149900, GSE278354, GSE97100, GSE108398, GSE180294, GSE98738, GSE3248, GSE225790, GSE34721, GSE245631, GSE65775, GSE19677, GSE157076, GSE144559, GSE73655, GSE48960, GSE114755, GSE96099, GSE167104, GSE28685, GSE214108, GSE38001, GSE144493, GSE64977, GSE184255, GSE3634, GSE97353, GSE273501, GSE67761, GSE22267, GSE241430, GSE109416, GSE58996, GSE65769, GSE38218, GSE110226, GSE1…
GARD:0007805	GSE186505, GSE256472, GSE233838, GSE162284, GSE216965
GARD:0007826	GSE23650, GSE212622, GSE122858, GSE168394, GSE23885, GSE143456, GSE210600, GSE24435, GSE261736, GSE225147, GSE200642, GSE222784, GSE193394, GSE229436, GSE18065, GSE147734, GSE8369, GSE165290, GSE18075
GARD:0007827	GSE266564, GSE189996, GSE139825, GSE164590, GSE34922, GSE118482, GSE196816, GSE190850, GSE225820, GSE8829, GSE210691, GSE148171, GSE183469, GSE180658, GSE73654, GSE121705, GSE72328, GSE148862, GSE103147, GSE45675, GSE55979, GSE52819, GSE52020, GSE7588, GSE166114, GSE34919, GSE267006, GSE157657, GSE99374, GSE162620, GSE17587, GSE64167, GSE44825, GSE141362, GSE107104, GSE235800, GSE248244, GSE19683…
GARD:0007866	GSE18447, GSE232451, GSE140913, GSE144601, GSE173577, GSE263046, GSE122774, GSE122775, GSE95085, GSE181985, GSE218046, GSE282216, GSE148249, GSE122773, GSE65831, GSE122776, GSE1482, GSE166080, GSE37607, GSE213787, GSE140986, GSE275047, GSE149946, GSE262030, GSE92647, GSE14038, GSE135189, GSE280335, GSE213786, GSE140987, GSE115890, GSE232766, GSE122999, GSE5675, GSE275048, GSE102345, GSE16041, GSE…
GARD:0007880	GSE105149, GSE18885, GSE203432, GSE119136, GSE86884, GSE144302, GSE184898, GSE58331
GARD:0008194	GSE260929, GSE232005, GSE266860, GSE84086
GARD:0008204	GSE220100, GSE243002, GSE102114, GSE220100
GARD:0008207	GSE278579, GSE255906, GSE68956, GSE35499, GSE255911, GSE133801, GSE255907, GSE73801, GSE215240, GSE255908, GSE276299, GSE255909, GSE255905, GSE99961, GSE14087, GSE108089, GSE12370, GSE180868, GSE99994, GSE255912, GSE255910, GSE124537, GSE198855, GSE255913, GSE255914, GSE108088, GSE178388, GSE14295, GSE19404
GARD:0008232	GSE198855, GSE209865, GSE148216, GSE138092, GSE215240, GSE109102, GSE197378
GARD:0008598	GSE45901, GSE8167, GSE68606, GSE47913, GSE241927, GSE162115, GSE69465, GSE85589, GSE2553, GSE156680, GSE17743, GSE77839, GSE80305, GSE13861, GSE50890, GSE17018, GSE68740, GSE31741, GSE182451, GSE73346, GSE247209, GSE29357, GSE153717, GSE131481, GSE171496, GSE113217, GSE40021, GSE53021, GSE197763, GSE60744, GSE71120, GSE22852, GSE247170, GSE182453, GSE172153, GSE112, GSE80443, GSE93963, GSE92345, …
GARD:0008614	GSE244401, GSE17078, GSE110936, GSE11060, GSE148529, GSE113544, GSE117613, GSE105035, GSE212603, GSE22367, GSE42383, GSE74977, GSE179359, GSE180869, GSE200676, GSE235633, GSE46471, GSE107775, GSE224834, GSE139912, GSE111356, GSE284318, GSE6479, GSE232221, GSE113503, GSE38528, GSE188695, GSE277176, GSE118357, GSE252686, GSE86418, GSE221182, GSE228819, GSE218231, GSE10002, GSE133181, GSE179360, GSE…
GARD:0008692	GSE124842, GSE260585, GSE60847, GSE223836, GSE164312, GSE10235, GSE195627, GSE233583, GSE153118, GSE74833, GSE5168, GSE271603, GSE164702, GSE183625, GSE149443, GSE164460, GSE172513, GSE68805, GSE107791, GSE33995, GSE188162, GSE183165, GSE223137, GSE233855, GSE210776, GSE37191, GSE167545, GSE28574, GSE137180, GSE226083, GSE79702, GSE233572, GSE180561, GSE195625, GSE51341, GSE28642, GSE173557, GSE1…
GARD:0008703	GSE213907, GSE264121, GSE169486, GSE99030, GSE79189, GSE230077, GSE23076, GSE164140, GSE214901
GARD:0009232	GSE42936
GARD:0009237	GSE282769, GSE236941, GSE124016, GSE205621, GSE235094, GSE222249, GSE225517, GSE217556, GSE227648, GSE214664, GSE249308, GSE182745, GSE158261, GSE166489, GSE176269, GSE160033, GSE151879, GSE173590, GSE246452, GSE215262, GSE216020, GSE182994, GSE233732, GSE162039, GSE234486, GSE223139, GSE228594, GSE218934, GSE198882, GSE210676, GSE149036, GSE159372, GSE206101, GSE184288, GSE173835, GSE277027, GSE…
GARD:0009369	GSE278579, GSE255906, GSE68956, GSE35499, GSE255911, GSE133801, GSE255907, GSE73801, GSE215240, GSE255908, GSE276299, GSE255909, GSE255905, GSE99961, GSE14087, GSE108089, GSE12370, GSE180868, GSE99994, GSE255912, GSE255910, GSE124537, GSE198855, GSE255913, GSE255914, GSE108088, GSE178388, GSE14295, GSE19404, GSE278579, GSE255906, GSE68956, GSE35499, GSE255911, GSE133801, GSE255907, GSE73801, GSE2…
GARD:0009525	GSE241547, GSE71417, GSE18064, GSE179468, GSE52581, GSE274766, GSE21407, GSE121301, GSE146594, GSE274767, GSE196011, GSE40379, GSE242551, GSE132336, GSE200881, GSE178277, GSE102481, GSE186067, GSE33899, GSE142339, GSE85364, GSE52582, GSE43031, GSE146594, GSE178277, GSE274767, GSE40379, GSE85364, GSE179468, GSE274766, GSE163151
GARD:0009615	GSE174694, GSE224528, GSE63425, GSE237441, GSE198891, GSE196830, GSE196829, GSE236367, GSE5180, GSE201752, GSE224526, GSE201753, GSE224527, GSE201754
GARD:0009749	GSE32268, GSE262896, GSE247955, GSE141435, GSE123281, GSE57431, GSE66148, GSE72391, GSE275956, GSE80149, GSE221853, GSE130500, GSE34918, GSE17043, GSE200196, GSE70245, GSE232763, GSE210521, GSE142101, GSE972, GSE195590, GSE182632, GSE188241, GSE165589, GSE147821, GSE63592, GSE153614, GSE137241, GSE196321, GSE75125, GSE150007, GSE135471, GSE181287, GSE152752, GSE161130, GSE145551, GSE129114, GSE30…
GARD:0010009	GSE189367, GSE189742, GSE189741
GARD:0010263	GSE54948, GSE88873, GSE22091, GSE240957, GSE66247, GSE52576, GSE18701, GSE281755, GSE67413, GSE138864, GSE125592, GSE18642, GSE252907, GSE122872, GSE252906, GSE186009, GSE52578, GSE64244, GSE50783, GSE15314, GSE14, GSE67412, GSE226394, GSE123065, GSE18663, GSE138250, GSE12713, GSE65881, GSE252905, GSE141906, GSE153211, GSE117672
GARD:0010280	GSE12578, GSE174340
GARD:0010413	GSE165956, GSE244998, GSE151949, GSE189153, GSE210217, GSE165417, GSE141281, GSE74452, GSE73579, GSE11500, GSE72554, GSE202681, GSE110057, GSE128522, GSE164564, GSE137945, GSE141279, GSE141741, GSE185948, GSE133530, GSE142664, GSE2673, GSE128524, GSE149739, GSE215875, GSE165418, GSE179947, GSE100812, GSE134720, GSE134721, GSE7869, GSE244450, GSE165416, GSE101811, GSE108864, GSE86508, GSE183512, G…
GARD:0010453	GSE279803
GARD:0010510	GSE3621, GSE244970, GSE149900, GSE278354, GSE97100, GSE108398, GSE180294, GSE98738, GSE3248, GSE225790, GSE34721, GSE245631, GSE65775, GSE19677, GSE157076, GSE144559, GSE73655, GSE48960, GSE114755, GSE96099, GSE167104, GSE28685, GSE214108, GSE38001, GSE144493, GSE64977, GSE184255, GSE3634, GSE97353, GSE273501, GSE67761, GSE22267, GSE241430, GSE109416, GSE58996, GSE65769, GSE38218, GSE110226, GSE1…
GARD:0010522	GSE49704, GSE185143, GSE134384, GSE221970, GSE236903, GSE157061, GSE236904, GSE236902, GSE231966, GSE207853, GSE100019
GARD:0010587	GSE65368
GARD:0010641	GSE108085, GSE209865, GSE35499, GSE110066, GSE108089, GSE152653, GSE215240, GSE108088
GARD:0010768	GSE67933, GSE145102
GARD:0010792	GSE185644, GSE260461, GSE266485, GSE199194, GSE243750, GSE110226
GARD:0010949	GSE223613, GSE133989, GSE226929, GSE242159, GSE153540, GSE233440, GSE119668, GSE142248, GSE282892, GSE245519, GSE54124, GSE75475, GSE205881
GARD:0012768	GSE145581
GARD:0012820	GSE237767, GSE36381, GSE240486, GSE26450, GSE60971, GSE267857, GSE263420, GSE143688, GSE161084, GSE109426, GSE114729, GSE150851, GSE117468, GSE41662, GSE41905, GSE14905, GSE151278, GSE176279, GSE253440, GSE154818, GSE50099, GSE85967, GSE102725, GSE229198, GSE137510, GSE212126, GSE150672, GSE204832, GSE54884, GSE239719, GSE84204, GSE137906, GSE50598, GSE280220, GSE85034, GSE248679, GSE68923, GSE26…
GARD:0012860	GSE101, GSE7110, GSE44717, GSE37947, GSE9676, GSE103, GSE46651, GSE43010, GSE61321, GSE104, GSE73379, GSE145676, GSE6032, GSE61324, GSE145675, GSE8731, GSE61322, GSE178841, GSE61400, GSE61320, GSE135349, GSE6032, GSE7110, GSE101, GSE44717, GSE46651, GSE43010, GSE37947, GSE9676, GSE103, GSE8731, GSE104
GARD:0016529	GSE185818, GSE131559, GSE42437, GSE227589, GSE21251, GSE120331, GSE22404, GSE13996, GSE132348, GSE125651, GSE184662, GSE29545, GSE23647, GSE211445, GSE120538, GSE86845, GSE86068, GSE208543, GSE15264, GSE153517, GSE4109, GSE120330, GSE147387, GSE54157, GSE8388, GSE211443, GSE14879, GSE25986, GSE227013, GSE111052, GSE26101, GSE206130, GSE211444, GSE245920, GSE120329, GSE42441, GSE189927, GSE147116,…
GARD:0016535	GSE206227, GSE199284, GSE186845, GSE145903, GSE227776, GSE479, GSE110964, GSE223807, GSE190720, GSE261874, GSE182081, GSE249352, GSE82083, GSE128101, GSE174251, GSE110965, GSE153534, GSE152389, GSE8759, GSE189091, GSE78833, GSE82079, GSE104365, GSE182101, GSE137681, GSE110966, GSE199283, GSE109797, GSE109722, GSE1852, GSE128481, GSE199282
GARD:0016642	GSE282021, GSE69421, GSE263557, GSE156469, GSE122334, GSE157566, GSE196645, GSE249722, GSE215315, GSE108563, GSE95038, GSE99957, GSE245375, GSE13743, GSE168114, GSE283413, GSE157280, GSE61201, GSE205842, GSE253360, GSE154660, GSE197775, GSE228838, GSE11310, GSE157959, GSE255545, GSE95811, GSE182679, GSE83552, GSE196541, GSE165606, GSE44368, GSE38798, GSE245360, GSE161343, GSE65045, GSE108564, GSE…
GARD:0016829	GSE261274, GSE56981, GSE192767, GSE84352, GSE125040, GSE167546, GSE184927, GSE159873, GSE108432, GSE84354, GSE195572, GSE445, GSE159872, GSE108430, GSE159871, GSE184925, GSE174593, GSE84353, GSE60514, GSE22028, GSE159874, GSE261563, GSE184915, GSE35339, GSE103460, GSE197988, GSE96060, GSE261274, GSE56981, GSE192767, GSE84352, GSE125040, GSE167546, GSE184927, GSE159873, GSE108432, GSE84354, GSE195…
GARD:0016928	GSE47603, GSE174299, GSE158560, GSE174299, GSE158560
GARD:0017933	GSE280136, GSE52980, GSE67097
GARD:0018705	GSE32268, GSE262896, GSE247955, GSE213991, GSE141435, GSE123281, GSE57431, GSE66148, GSE275956, GSE72391, GSE80149, GSE6520, GSE99999, GSE221853, GSE21547, GSE130500, GSE175866, GSE59787, GSE34918, GSE17043, GSE200196, GSE70245, GSE232763, GSE210521, GSE142101, GSE972, GSE195590, GSE182632, GSE188241, GSE212100, GSE44998, GSE165589, GSE147821, GSE63592, GSE153614, GSE137241, GSE196321, GSE75125, …
GARD:0018819	GSE212242, GSE280498, GSE15297, GSE212238, GSE212239, GSE11223, GSE212241
GARD:0018900	GSE198331, GSE48634, GSE268790, GSE185101, GSE192819, GSE94648, GSE25275, GSE235236, GSE154014, GSE126124, GSE164918, GSE105074
GARD:0019039	GSE180706, GSE120242, GSE218252, GSE119462, GSE33503, GSE19880, GSE3624, GSE246108, GSE253232, GSE202067, GSE73579, GSE25496, GSE186489, GSE106718, GSE104499, GSE156853, GSE176351, GSE33500
GARD:0019591	GSE181063
GARD:0019727	GSE47603
GARD:0019876	GSE66987, GSE5563
GARD:0019913	GSE242232, GSE133028, GSE246608, GSE235277, GSE235276, GSE98784, GSE150598
GARD:0020204	GSE102073, GSE29156, GSE191301, GSE10971, GSE102085, GSE53963, GSE213699, GSE7180, GSE28720, GSE147995, GSE73614, GSE241221, GSE101976, GSE28721, GSE102094, GSE212890, GSE148005, GSE12040, GSE172016, GSE102073, GSE29156, GSE191301, GSE10971, GSE102085, GSE53963, GSE213699, GSE7180, GSE28720, GSE147995, GSE73614, GSE241221, GSE101976, GSE28721, GSE102094, GSE212890, GSE148005, GSE12040, GSE172016
GARD:0020333	GSE69327, GSE178833, GSE200443, GSE99240
GARD:0020510	GSE65270, GSE246987, GSE50788, GSE242085, GSE71997, GSE81266, GSE84779, GSE242086, GSE162335, GSE242087
GARD:0020568	GSE44275, GSE261205, GSE20881
GARD:0020599	GSE92500
GARD:0020951	GSE67644, GSE252552, GSE268545, GSE9604, GSE20561, GSE202835, GSE206696, GSE242364, GSE4182, GSE25983, GSE246181, GSE232218, GSE121867, GSE81846, GSE28834, GSE164178, GSE69502, GSE77049, GSE33111, GSE169582, GSE169350, GSE81846, GSE28834, GSE206696, GSE101141
GARD:0021716	GSE249240, GSE98342, GSE143466, GSE112118, GSE81345, GSE98383, GSE109824, GSE68631, GSE246985, GSE241849, GSE107170, GSE270625
GARD:0021853	GSE54426
GARD:0021868	GSE243981, GSE37468, GSE11507, GSE66231, GSE179993, GSE11907, GSE177044, GSE118373, GSE69948, GSE18759, GSE4603, GSE206364, GSE130563, GSE87898, GSE79094, GSE230568, GSE119600, GSE261205, GSE72602, GSE213165, GSE168758, GSE159676, GSE230524, GSE72593, GSE259311, GSE245620, GSE144521, GSE117593, GSE104876, GSE11908, GSE132168, GSE217968, GSE240429, GSE84954, GSE247128, GSE228596, GSE166087, GSE726…
GARD:0021879	GSE29497, GSE152676
GARD:0022419	GSE26490, GSE23032, GSE50536, GSE154179, GSE73873, GSE241094, GSE195758, GSE50962, GSE151162, GSE50965, GSE80214, GSE26473, GSE5551, GSE98743, GSE119956, GSE50964, GSE50696, GSE50961, GSE79390, GSE157182, GSE23029, GSE54012, GSE280989, GSE123805, GSE56258, GSE50963, GSE50651
GARD:0022992	GSE9800, GSE205734
GARD:0024190	GSE247574, GSE211485, GSE108055, GSE211486, GSE211483, GSE211482
GARD:0024215	GSE178821, GSE53292, GSE96066, GSE77316, GSE154910, GSE32485, GSE107625, GSE221454, GSE7000, GSE166390, GSE180255, GSE145378, GSE222860, GSE241768, GSE235142, GSE268112, GSE130442, GSE35858, GSE39124, GSE56959, GSE172481, GSE198699, GSE126110, GSE159126, GSE44127, GSE29874, GSE119150, GSE23215, GSE132050, GSE113087, GSE12515, GSE3877, GSE180668, GSE1124, GSE4324, GSE144970, GSE21689, GSE172366, G…
GARD:0024237	GSE26490, GSE23032, GSE200758, GSE50536, GSE205648, GSE19200, GSE125876, GSE119251, GSE50680, GSE14830, GSE154179, GSE61962, GSE94068, GSE41966, GSE73873, GSE132461, GSE241094, GSE119250, GSE27232, GSE92600, GSE152295, GSE207487, GSE60085, GSE166114, GSE50962, GSE151162, GSE110091, GSE50965, GSE42905, GSE196713, GSE80214, GSE51185, GSE270694, GSE135803, GSE141830, GSE26473, GSE19196, GSE5551, GSE…
GARD:0024273	GSE24358, GSE261443, GSE138708, GSE83227, GSE44077, GSE196303
GARD:0024276	GSE139825, GSE84076, GSE32447, GSE71066, GSE148862, GSE266563, GSE179417, GSE267006, GSE142069, GSE141192, GSE83456, GSE273691, GSE19491, GSE45386, GSE148036, GSE148861, GSE76873, GSE171961, GSE69581, GSE25435, GSE19435, GSE54992, GSE174443, GSE176255, GSE174566, GSE57736, GSE39219, GSE107731, GSE68206, GSE229020, GSE31348, GSE29628, GSE44848, GSE100288, GSE19442, GSE200151, GSE160039, GSE57124, …
GARD:0024444	GSE169146, GSE32887, GSE192456, GSE169149, GSE192460, GSE169147, GSE169148, GSE39606
GARD:0024456	GSE122903, GSE21619, GSE98952, GSE96823, GSE96822, GSE98951, GSE179407, GSE96861, GSE122905, GSE98954, GSE29161, GSE62390, GSE88803, GSE98953, GSE122904, GSE96862, GSE167914, GSE240319, GSE240320
GARD:0025139	GSE32268, GSE262896, GSE247955, GSE141435, GSE123281, GSE57431, GSE66148, GSE72391, GSE275956, GSE80149, GSE221853, GSE130500, GSE34918, GSE17043, GSE200196, GSE70245, GSE232763, GSE210521, GSE142101, GSE972, GSE195590, GSE182632, GSE188241, GSE165589, GSE147821, GSE63592, GSE153614, GSE137241, GSE196321, GSE75125, GSE150007, GSE135471, GSE181287, GSE152752, GSE161130, GSE145551, GSE129114, GSE30…
GARD:0025873	GSE41789, GSE147242, GSE174196, GSE147241, GSE273235, GSE236049, GSE14431, GSE85359, GSE65402, GSE202586
GARD:0025912	GSE97372, GSE99590, GSE201686, GSE89180, GSE273219, GSE273221, GSE249875, GSE154729, GSE30960, GSE283266, GSE250291, GSE141278, GSE30190, GSE98839, GSE3064, GSE141244, GSE166712, GSE199836, GSE273220, GSE147633, GSE250293, GSE141277, GSE120440, GSE185476, GSE245093, GSE208353, GSE264536, GSE184957, GSE43771, GSE41157, GSE29985, GSE250295, GSE154726, GSE184959, GSE154728, GSE184958, GSE120635, GSE…
